# Combinatorial Control of Corticospinal Axon Growth by Retinoic Acid Receptors

**DOI:** 10.64898/2026.07.24.740479

**Authors:** Yogesh Sahu, Athul PS Narayan, Manojkumar Kumaran, Shringika Soni, Prakash Chermakani, Dhruvakumar Kesireddy, Meghana Konda, Anisha S Menon, Ishwariya Venkatesh

## Abstract

Regeneration of central nervous system (CNS) axons depends on Transcription Factors (TFs) that reactivate developmental growth programs, yet most such factors remain unknown. By intersecting developmental chromatin binding with pro-growth gene networks, we identified two retinoic acid receptor transcription factors, RARA and RARG, whose occupancy at growth-associated genes is progressively lost as neurons mature. Restoring both factors together increased neurite outgrowth beyond either alone in two independent systems, the Neuro-2a cell line and primary cortical neurons. *In vivo*, the same combination drove cross-midline sprouting after pyramidotomy and long-tract regeneration after thoracic spinal cord crush, with concordant recovery of hindlimb gait and grip strength. Interestingly, neither receptor alone was sufficient, hinting at combinatorial regulation. Single-nucleus transcriptomics delineated that only the combination reactivated relevant cytoskeletal and gene-expression programs, while genome-wide binding maps showed that RARA and RARG partition the regulatory landscape, with RARG dominating promoters and RARA occupying distal enhancers, so that neither receptor reconstitutes the developmental growth state alone. Intriguingly, this cooperative requirement was specific to the CNS: in peripheral sensory neurons, RARG alone was sufficient and RARA was dispensable. These data identify RARA and RARG as novel cooperative regulators of regenerative axon growth in mammalian CNS and PNS neurons and potential targets for therapeutic intervention.
