## Supplementary Table S2 for "Combinatorial Control of Corticospinal Axon Growth by Retinoic Acid Receptors"

### Sheet: Plasmid source
RARA	Dharmacon	MMM1013-202762042	pCMV-SPORT6
RARG	Dharmacon	MMM1013-202763945	pCMV-SPORT6

### Sheet: tdtomato
Replicate 1	Replicate 2	Replicate 3	Replicate 4
35.37	31.95	33.82	49.141
42.39	35.56	54.22	50.448
43.22	38.46	55.98	50.479
45.58	39.57	62.47	50.55
47.7	41.66	64.61	51.923
49.79	41.97	68.37	53.65
50.14	42.3	71.11	53.956
50.29	42.49	71.29	54.071
50.36	42.79	71.61	54.633
50.43	43.95	73.38	55.254
50.84	44.03	73.48	55.34
51.05	44.16	74.89	55.631
51.29	46.3	75.11	56.142
52.95	46.32	75.3	56.393
53.49	46.39	80.15	56.861
54.15	47.29	80.83	57.169
54.97	48.94	81.04	57.252
55.02	48.98	82.04	57.576
55.98	49.15	82.99	58.358
56.62	51.36	83.21	58.409
56.64	51.37	83.25	58.445
56.68	51.41	85.74	58.447
57.38	51.66	85.99	58.512
57.98	52.76	86.04	58.988
61.15	52.83	87.76	59.018
61.32	52.9	88.2	61.198
61.85	52.93	88.2	61.336
61.95	53.22	88.5	62.297
62.21	53.24	89.26	62.56
62.59	54.51	90.7	62.829
63.68	55.9	91.18	63.327
64.31	56.11	93.4	63.375
65.9	56.87	93.48	63.866
67.42	57.25	94.49	63.918
67.43	58.4	94.55	64.12
67.55	58.85	95.08	64.21
67.99	60.61	95.82	64.447
68.59	61.05	96.4	64.547
68.79	61.23	96.43	64.561
69.39	61.6	96.68	65.689
70.49	63.07	97.22	65.705
71.43	63.21	97.93	65.705
71.64	63.75	98.68	65.78
72.63	64.28	98.69	65.808
73	64.81	98.78	65.911
73.17	65.62	99.07	66.024
73.18	65.85	100.75	66.024
74.42	66.25	100.92	66.081
74.95	66.46	101.18	66.115
75.33	66.6	101.71	67.199
75.52	66.91	102.23	67.577
75.71	67.04	102.55	67.58
76.21	67.48	102.56	67.833
76.4	67.67	102.89	67.935
76.6	68.42	103	68.012
76.98	69.44	104.03	68.087
77.74	69.6	104.18	68.311
78.41	70.7	104.42	68.852
78.78	71.3	104.42	69.343
78.79	71.53	104.65	69.598
79.78	72.52	104.73	69.732
80.51	72.88	104.84	70.398
82.09	74.33	105.26	70.663
82.13	76.86	105.28	71.404
82.88	78.58	105.38	71.936
83.15	78.84	105.39	72.322
83.65	79.22	106.14	73.229
83.84	80.23	106.63	73.537
84.94	81.14	106.65	73.61
85.32	81.48	106.65	74.375
85.32	81.85	107.07	75.796
85.34	82.77	109.33	76.15
85.37	83.74	109.83	76.278
85.57	85.17	109.9	76.906
85.87	86.59	109.92	77.559
86.53	87.88	110.16	77.565
87.05	87.99	110.97	77.928
87.88	90.29	111.17	77.991
88.35	90.87	111.57	78.073
89.8	93.51	112.28	78.297
90.61	94.74	112.44	78.609
90.83	94.8	112.46	79.185
91.57	97.91	112.5	79.206
91.85	98.57	112.69	79.22
92.88	99.13	114.35	79.239
93.01	100.86	114.43	79.535
93.61	102.79	114.47	79.9
95.31	104.11	115.21	79.961
96.09	107.45	116.93	80.114
96.2	107.68	118.67	80.288
96.83	109.49	119.59	80.549
96.86	112.1	119.86	81.007
97.73	112.27	119.9	81.788
98.04	113.79	119.93	82.253
98.73	114.65	121.1	82.432
99.16	122	121.13	82.617
99.28	122.26	121.55	82.789
99.79	128.44	121.77	82.843
100.41	129.61	122.05	82.931
100.41	132.23	122.59	83.786
100.77	134.46	123.49	83.818
101.71	134.92	123.62	83.876
103.07	136.2	123.65	84.129
105.72	137.28	123.83	84.267
105.88	146.17	123.95	84.508
106.43	146.26	125.17	84.716
107.39	146.78	125.18	85.097
107.6	146.83	125.35	85.338
107.72	147.22	125.55	85.767
108.37	150.44	126.19	87.29
108.64	151.55	126.27	87.619
108.98	161	126.41	88.182
109.53	172.32	126.48	88.182
110.39	172.5	126.59	88.515
110.57	173.32	127.71	88.941
110.62	173.66	128.1	89.8
110.67	176.23	128.52	89.834
111.02	176.94	128.54	90.206
111.06	192.97	128.59	90.206
111.07	213.1	129.41	90.261
111.5	215.35	130	90.498
111.75	230.55	130.39	90.701
111.79	234.42	130.41	91.059
112.71	235.2	131.31	91.398
113.7	240.29	131.36	91.507
115.02	321.76	131.38	91.701
115.25		131.62	92.122
115.35		131.96	92.317
115.96		132.04	92.389
117.17		132.05	92.645
121.39		132.15	93.395
121.87		132.25	93.42
122.22		132.25	93.424
122.86		132.48	94.084
123.28		132.54	94.214
123.48		133.53	95.135
124.46		134.37	96.929
126.23		134.52	97.22
126.38		134.69	97.445
128.56		134.93	98.339
130.96		135.01	98.721
133.16		135.43	99.083
133.24		135.68	99.083
136.55		136.2	99.735
137.45		136.63	100.221
140.07		136.8	101.965
141.22		136.83	102.74
141.43		137.48	102.917
144.92		137.78	103.019
146.83		138.21	103.407
148.69		139.67	105.918
151.82		140.08	106.07
155.32		140.67	106.505
160.67		140.94	113.181
161.33		141.14	113.207
163.93		141.37	113.392
164.05		142.21	114.997
165.37		142.4	116.369
167.48		142.72	116.769
167.59		142.72	117.068
168.98		143.24	117.761
169.31		143.5	118.488
169.72		143.51	120.871
170.84		143.55	125.158
174.16		143.58	129.958
175.22		143.68	131.343
176.35		143.82	133.778
176.8		144.31	138.612
177.92		144.31	138.612
178.51		144.34	140.797
180.41		146.08	142.767
180.53		146.72	162.953
184.88		147.5	171.713
196.47		148.18	173.377
200.66		148.58	201.036
208.26		148.63	203.087
210.86		149.46	207.411
219.72		150.74	261.067
225.76		151.75
232.07		152.84
249.09		153.98
249.26		154.01
259.32		154.52
		154.68
		154.96
		154.96
		155.48
		155.48
		155.65
		155.69
		156.35
		156.42
		156.56
		156.75
		157.54
		158.35
		159.2
		159.59
		159.82
		159.89
		160.29
		160.35
		161.12
		161.28
		162.87
		163.8
		165.26
		165.44
		166.07
		167.02
		167.72
		168.06
		169.45
		169.55
		170.09
		170.34
		170.49
		171.02
		171.32
		172.14
		172.58
		172.86
		173.32
		173.55
		174.1
		174.9
		175.03
		177.02
		177.29
		178.85
		179.25
		179.79
		179.97
		180.31
		181.39
		181.68
		182.03
		182.72
		183.04
		183.88
		186.78
		187.83
		189.57
		190
		191.95
		192.31
		192.31
		192.64
		196.99
		197.28
		198.63
		198.67
		199.46
		200.16
		201.18
		204.82
		204.97
		205.84
		207.23
		208.78
		211.2
		211.31
		211.87
		212.99
		213.2
		214.4
		217.03
		218.99
		219.27
		220.51
		220.97
		225.71
		226.42
		227.19
		229.95
		230.18
		233.5
		233.66
		233.81
		235.45
		236.29
		236.81
		236.97
		237.37
		237.94
		238.4
		239.21
		239.62
		243.78
		244.83
		245
		245.57
		246.11
		248.96
		249.01
		249.03
		251.8
		252.46
		257.5
		257.92
		261.12
		263.08
		263.88
		267.22
		270.44
		271.96
		276.7
		279.75
		280.01
		283.5
		283.5
		289.02
		291.99
		294.47
		295.83
		296.36
		297.55
		299.84
		302.29
		302.47
		304.75
		309.16
		312.67
		313.79
		318.74
		321.45
		326.12
		328.08
		329.13
		331.05
		335.36
		337.82
		337.86
		341.5
		342.41
		347.64
		349.36
		349.4
		349.43
		353.81
		362.99
		363.72
		364.32
		381.62
		399.75
		404.02
		406.35
		407.91
		437.51
		437.57
		440.13
		446.6
		453.72
		455.96
		462.67
		470.57
		472.87
		474.52
		474.95
		485.63
		492.88
		526.57
		527.91
		528.24
		536.31
		683.04
		707.71

### Sheet: RARA
Replicate 1	Replicate 2	Replicate 3	Replicate 4
54.12	58.36	20.98	54.019
60.42	68.07	48.06	54.075
78.93	69.34	51.97	56.991
80.4	70.68	77.52	57.687
81.21	70.71	80.8	57.791
82.14	73.25	81.02	57.913
82.26	73.6	85.69	58.135
82.44	73.66	85.89	58.388
84.4	74.68	85.93	58.563
84.48	77.64	87.8	58.588
85.18	79.37	89.34	59.112
86.04	80.1	90.43	59.151
87.08	81.61	90.83	59.151
87.97	81.66	91.27	59.188
88.55	81.71	93.3	59.538
90.2	82.1	95.98	59.89
90.32	83.5	97.64	60.433
90.52	84.05	99.4	60.79
92.89	86.09	99.86	60.947
93.41	86.44	99.96	61.108
93.44	88.24	104.47	61.813
94.33	88.27	104.53	61.851
95.21	88.43	105.71	62.117
95.54	88.65	108.54	62.271
95.9	89.21	109.59	62.509
96.12	91.27	110.11	63.669
96.2	91.7	110.28	64.768
97.37	92.92	110.85	65.597
98.39	95.34	112.52	65.832
98.82	95.78	112.66	66.3
99.02	96.92	113.07	66.482
99.36	97.25	113.27	67.304
99.94	99.8	113.69	67.304
100.64	100.87	114.78	67.535
101.69	100.91	115.44	67.774
102.04	101.22	115.6	67.992
102.88	101.91	117.16	68.016
103.01	102.25	119.89	68.163
103.33	102.6	121.86	69.477
103.82	102.66	122.59	69.862
103.93	102.73	123.09	69.97
104.46	102.78	125.61	70.521
104.67	103.38	126.59	70.756
105.17	104.02	127.73	70.764
105.51	104.49	129.89	71.183
105.73	104.52	131.46	71.183
105.94	106.18	132.91	71.3
106.16	107.28	133.34	73.513
106.53	108.59	134.03	73.719
107.31	109.12	134.29	73.778
108.61	111.15	135.48	73.829
108.7	111.35	136.37	74.811
109.13	112.08	136.93	75.054
110.28	112.23	138.66	75.117
110.65	112.26	139.73	75.328
111.15	112.64	140.04	75.328
111.69	112.7	141.07	75.577
112.41	114.7	141.41	77.042
112.84	115.17	141.75	77.215
113.38	115.21	141.78	77.546
114.04	115.3	142.59	77.691
114.07	115.45	144.21	77.721
115.34	115.54	144.76	78.149
116.19	115.66	144.82	79.673
116.67	116.08	144.91	80.099
117.01	116.49	145.01	80.184
117.38	117.21	145.32	80.528
117.39	117.48	145.91	80.528
117.8	118.05	147.51	80.741
118.25	118.09	150.63	80.901
118.52	118.48	150.81	81.383
118.67	118.78	150.83	81.396
118.98	118.94	152.28	82.331
119.28	120.8	152.68	82.49
119.35	120.99	152.76	82.619
119.44	121.83	153.2	82.921
119.44	122.39	154.41	83.29
119.7	123.38	154.43	83.404
119.79	123.66	155.16	83.921
120.53	124.16	155.69	84.008
120.74	125.64	155.86	84.02
121.45	125.76	155.87	84.326
122.95	126.28	156.1	85.96
123.44	127.24	157.94	86.122
125.9	127.65	158.13	86.283
125.92	127.82	158.78	86.293
127.01	128.2	161.27	86.876
127.67	129.08	161.8	86.994
127.91	129.42	161.96	87.299
129.05	130.19	163.32	87.447
129.77	130.25	163.59	87.497
130.26	131.08	163.6	87.924
130.67	131.46	164.19	88.226
130.7	132.44	165.22	88.506
131.24	134.54	165.39	88.586
131.86	136.39	166.13	89.077
132.24	137.27	166.68	89.617
132.73	137.54	168.52	89.825
132.99	138.16	169.77	89.831
133.52	141.01	172.64	89.965
133.71	142.28	172.86	90.666
133.77	143.06	175.59	96.053
134.85	143.37	176.62	96.217
135.79	144.46	178.12	96.383
137.52	144.48	178.47	96.383
137.88	145.23	180.03	96.498
140.04	145.71	180.28	96.802
140.18	146.47	180.76	96.903
140.6	146.53	182.42	98.679
140.72	146.82	183.48	100.621
140.78	146.85	183.7	100.65
141.1	147.27	185.56	101.245
142.59	148.34	189.77	101.44
142.64	149.6	192.26	102.085
142.97	149.88	194.76	102.108
143.6	151.65	196.51	102.74
144.01	151.97	198.36	103.291
144.11	151.98	200	105.042
144.66	153	201.02	105.173
144.76	154.77	202.8	105.314
145.49	156.37	203.61	105.56
145.67	156.69	204.22	107.212
146.36	157.21	206.74	107.405
147.27	160.34	206.97	107.757
147.57	161.53	207.04	110.371
147.88	163.99	207.93	110.608
148.04	164.45	208.52	111.426
148.35	164.71	208.98	117.715
149.01	165.29	209.71	118.198
149.07	166.62	210.24	118.806
151.99	167.91	212.31	119.218
152.64	171.31	212.59	123.38
153.17	171.83	213.88	124.865
155.1	172.04	214.02	128.319
155.42	173.26	217	133.051
156.95	173.39	217.35	134.618
157.14	176.9	218.57	135.713
157.62	178.56	218.64	152.04
157.66	179.5	218.76	152.191
157.68	179.95	219.43	152.456
159.43	180.8	220.22	154.127
160.82	181.72	220.4	155.354
161.1	183.79	223.45	158.786
161.7	189.56	225.37	160.029
161.72	189.69	225.69	160.583
161.87	191.15	226.4	162.519
161.89	191.44	226.76	164.189
162.34	195.22	227.53	164.444
164.93	199.01	228.68	165.245
167.31	200.11	231.24	166.015
167.59	200.85	231.52	166.738
167.94	208.36	231.65	173.062
169.16	209.31	231.8	180.804
170.03	213.26	233.02	199.532
170.44	214.42	233.27	208.35
170.6	214.94	234.39	211.005
172.41	215.8	235.02	212.765
174.37	221.03	235.67	243.737
175.93	224.28	236.14	264.402
176.5	226.85	236.24	284.81
176.57	228.06	238.38
177.29	228.48	239.06
177.74	229.55	240.54
179.92	230.46	240.76
180.48	241.14	241.07
181.05	244.76	243.28
181.5	247.63	244.47
181.51	248.51	244.74
181.57	249.38	245.12
182.33	252.25	246.31
183.74	256.78	248.66
184.11	257.06	250.09
184.18	257.1	251.1
185.24	257.65	252.32
187.24	259.85	253.66
189.46	261.22	255.03
189.5	262.97	257.06
192.67	269.88	257.19
195.11	274.62	258.13
196.77	284.03	261.11
197.14	288.77	261.52
200.47	289.79	262.67
200.89	290.81	265.36
201.04	297.16	273.24
201.72	310.98	275.36
201.89	312.2	280.6
202.88	328.5	281.92
203.64	338	282.68
203.66	338.8	283.19
205.72	339.55	285.24
207.93	348.97	286.85
208.9	368.33	288.72
209.28	370.57	288.89
209.98	370.87	290.56
210.47	375.21	291.89
215.51	395.32	292.74
216.54	403.23	292.87
218.13	405.69	293.33
218.66	498.1	293.97
220.64	563.01	297.55
221.58		298.08
227.94		301.77
228.1		304.06
228.11		307.15
228.36		309.65
229.1		310.06
234.6		312.32
236.81		322.79
237.62		324.09
237.7		326.83
240.13		328.32
242.93		328.59
245.27		330.15
247.25		332.17
251.09		333.43
253.35		334.62
253.47		335.55
260.5		350.44
264.49		352.68
265.99		353.55
283.12		362.1
291.03		364.5
292.54		373.03
302.76		374.63
305.32		375.67
315.56		381.76
317.08		391.08
334.07		391.27
340.13		393.3
341		396.72
342.2		397.79
356.15		409.8
356.55		432
392.27		433.45
477.71		435.14
519.63		440.9
		440.91
		450.4
		456.33
		457.74
		461.42
		473.82
		477.09
		482.51
		487.51
		497.52
		497.94
		500.08
		504.78
		506.99
		512.09
		513.62
		521.68
		523.08
		535.88
		541.19
		547.41
		557.38
		558.5
		570
		570.76
		602.49
		611.29
		663.3
		681.79
		700
		707.58
		757.18
		787.24
		890.69
		934.15
		963.17

### Sheet: COMBO
Replicate 1	Replicate 2	Replicate 3
80.08	96.86	66.12
81.81	97.19	81.81
87.12	100.08	83.25
87.33	112.37	84.03
87.38	113.64	86.49
91.86	114.35	87.1
93.43	115.82	88.82
95.61	116.16	89.14
96.81	118.74	89.4
99.85	118.89	91.41
101.09	122.71	95.5
101.38	122.72	96.25
102	123.25	96.25
102.78	125.53	97.54
103.49	125.76	98.96
103.68	127.52	99.15
106.43	128.57	99.8
106.76	129.71	102.02
108.48	129.82	102.94
109.27	130.3	106.1
109.73	131.02	106.22
110.17	131.22	106.59
110.18	133	109.3
110.45	133.27	110.61
114.23	135.25	111.01
118.65	136.4	111.95
119.99	137.07	112.04
122.38	137.14	112.74
123.98	139.16	112.86
125.89	139.98	113.3
127.22	141.87	115.23
128.13	143.79	118.91
128.55	144.17	119.3
131.11	145.37	120.69
132.28	145.44	122.31
132.75	145.8	122.36
133.91	145.91	123.11
134.48	146.27	123.17
134.85	147.6	124.41
135.39	148.54	124.71
135.85	149.57	127.06
140.17	150.25	127.63
140.24	150.25	127.68
141.14	150.74	127.85
143.14	150.91	128.49
144.41	151.08	131.05
146.27	151.58	135.18
147.41	154.13	137.16
147.72	154.58	137.16
149.96	155.53	138.53
150.18	155.79	139.32
151.89	156.91	142.56
153.19	157.32	142.89
156.53	157.49	143.25
157.33	158.48	146.23
157.47	159.71	151.26
158.13	160.32	152.09
161.02	160.84	154.42
162.01	162.57	158
162.23	162.74	159.58
162.82	162.75	164.17
163.02	164.13	168.58
168.53	166.18	172.2
168.54	167.84	172.49
169.79	167.84	173.18
170.12	167.92	176.29
171.2	168.36	178.54
172.23	168.7	178.59
173.15	169.29	179.38
173.47	170.36	179.47
173.78	171.28	180.97
174.52	171.38	181.25
175.64	172.19	181.67
176.98	172.92	182.1
178.25	173.08	182.42
178.45	174.68	184.28
179.27	175.1	194.18
179.38	175.82	195.04
179.68	176.01	196.92
180.45	177.17	197.54
181.65	180.09	202.81
183.16	180.14	206.51
183.32	182.22	208.24
186.53	183.93	208.91
186.68	183.98	209.36
188.37	187.47	210
190.85	189.76	212.22
190.88	189.83	214.6
196.65	189.83	221.64
199.98	191.25	222.64
201.43	191.42	223.26
202.29	192.65	227
202.51	193.36	228.17
202.57	193.65	229.28
203.5	194.1	231.56
213.94	194.24	233.44
215.98	195.1	239.64
220.88	197.23	239.93
223.62	197.23	240.35
223.64	197.82	242.45
226.09	198.05	244.52
231.46	198.56	253.58
232.28	198.81	255.76
233.58	200.33	264.19
233.63	201.36	274.41
233.85	201.69	277.32
234.73	201.96	277.73
240.32	202.33	278.79
244.69	203.04	293.64
245.17	203.72	298.86
247.03	204.05	312.99
250.52	204.27	315.66
251.71	204.28	347.37
254.95	204.39	363.8
257.06	205.15	368.7
262.18	205.48	372.82
263	206.28	386.96
264.74	207.13	401.87
265.56	208.62
267.41	209.84
267.64	210
271.01	210.15
271.8	210.44
275.26	211.47
276.96	212.38
278.85	213.57
279.77	217.33
282.71	219.28
283.32	220.68
284.73	221.63
285.04	236.83
285.54	239.22
287.82	239.55
288.24	244.19
288.69	248.23
289.28	248.29
290.25	249.24
290.59	249.59
292.68	251.79
292.7	254.28
293.56	257.25
302.24	257.44
306.57	257.69
309.97	260.83
312.85	265.13
315.31	269.38
317.85	271.11
320.43	274.24
321.5	276.67
326.44	281.47
331.84	286.27
335.14	318.29
336.75	325.78
340.24	331.31
343.4	332.06
344.9	335.38
346.88	336.2
350.85	341.58
352.68	350.78
358.18	630.5
359.51
360.72
364.13
373.7
375.29
382.89
391.46
396.29
401.48
419.07
430.47
433.51
467.67
484.31
485.73
488.85
534.84
556.85
574.09
651.64
661.34
798.3

### Sheet: RARG
Replicate 1	Replicate 2	Replicate 3
53.06	15.08	53.968
57.92	33.65	55.301
60.24	37.07	60.451
68.26	38.37	60.507
70.75	47.06	60.61
72.31	49.11	61.166
73.11	49.32	61.932
78.02	49.61	62.276
80.96	59.97	64.246
81.01	61.77	65.231
81.47	61.94	66.767
82.26	62.66	66.819
82.84	67.61	67.788
83.05	68.88	67.851
83.21	69.2	67.851
85.85	78.22	68.016
88.05	78.53	68.281
88.38	80.33	69.128
89.1	80.73	69.363
89.24	81.58	70.063
89.42	81.59	71.672
90.14	82.44	72.811
90.17	85.26	73.346
90.52	86.59	73.444
91.24	86.62	73.594
92.2	87.19	73.739
92.22	87.28	73.94
92.26	88.92	74.093
92.45	89.37	74.721
92.48	90.61	75.23
94.22	91.19	75.23
94.44	91.99	76.06
96.1	93.23	76.386
96.34	95.03	76.403
96.79	97.28	76.445
96.81	98.96	76.529
97.68	99.17	77.436
98.87	99.28	80.722
100.84	100.08	81.607
101.05	101.14	81.951
101.85	103.46	82.556
102.3	105.93	82.761
102.51	105.99	82.857
103.86	106.27	82.95
105.54	106.41	83.098
107.05	106.62	83.152
107.2	108.49	83.152
108.32	108.56	84.519
108.5	109.56	84.619
109.07	109.97	84.803
111.34	111.49	84.945
112.05	112.48	85.117
112.06	113.16	85.688
112.51	113.29	86.326
113.37	113.73	87.746
115.28	114.21	87.914
115.28	115.99	87.936
116.18	116.26	88.094
116.77	116.71	88.389
117.02	118.03	88.612
117.05	118.4	88.857
117.08	118.82	89.062
118.1	121.3	89.322
118.2	122.62	89.831
118.5	125.21	90.188
118.5	123.14	90.57
119.66	128.97	90.59
120.26	129.93	90.712
121.08	130.15	90.751
121.84	130.53	90.944
121.95	131.59	91.086
122.07	131.59	91.327
123.31	131.65	91.472
123.55	131.88	91.922
123.82	132.35	92.54
124.41	133.09	92.752
124.98	133.56	93.3
125.64	135.61	93.437
129.67	137.03	93.586
130.75	140.94	93.877
130.83	140.96	94.064
131.44	141.89	94.167
131.99	142.2	94.649
132.21	142.27	94.793
132.25	146.26	94.966
132.4	146.87	95.205
134.39	148.79	95.32
134.66	149.11	95.979
135.3	149.3	97.199
136.39	151.84	97.724
137.07	153.03	97.858
137.09	153.43	98.02
137.09	154.03	98.127
137.11	155.8	98.4
137.25	156.24	98.412
139.04	157.38	99.123
141.99	158.25	99.128
142.7	158.9	99.613
144.27	159.19	99.616
144.51	161.23	99.956
145.08	165.29	100.05
146.51	165.36	100.316
148.82	165.85	100.561
148.87	166.64	101.02
148.97	167.36	101.505
149.05	168.39	102.662
151.62	168.96	102.694
151.72	170.62	102.746
151.72	170.4	104.049
152.43	171.8	104.655
153.27	173.76	104.824
153.72	175.66	105.208
155.16	175.9	106.439
156.2	181.25	106.942
157.18	181.38	108.469
158.31	184.21	109.056
158.37	185.46	109.258
161.82	186.48	109.268
162	186.49	109.633
162.73	188.03	110.245
163.91	194.33	110.653
164.18	195.31	111.022
164.23	198.68	111.098
167.16	202.32	111.112
168.07	203.52	111.3
168.72	203.54	113.559
168.97	203.55	113.627
169.26	205.49	113.754
169.26	204.21	114.359
172.13	205.71	116.668
173.33	207.37	117.147
175.29	208.28	117.68
176.29	211.82	118.114
178.78	212.81	119.03
182.37	213.27	119.555
183.99	214.63	120.119
184.62	217.98	120.14
186.85	219.18	120.515
188.22	220.15	122.315
188.48	222.47	123.01
190.33	222.7	123.412
191.16	222.76	124.363
192.9	222.79	124.574
195.24	223.47	125.824
198.7	227.64	126.36
199.71	227.92	126.797
200.98	228.74	127.361
204.81	229.23	127.684
205.95	230.52	127.739
209.15	232.72	128.483
209.99	234.19	128.483
209.99	233.82	129.731
212.93	234.51	132.332
226.99	235.7	134.307
238.39	240.46	135.258
244.02	241.61	135.504
265.71	242.18	137.418
265.71	243.99	137.683
272.88	246.46	138.078
284.52	246.65	138.55
285.45	246.82	144.163
295.92	247.81	147.341
304.71	252.29	148.024
305.6	258.2	153.117
327.11	258.89	155.335
328.35	259.9	161.322
328.35	259.7	161.915
329.01	263.55	171.169
346.93	263.9	184.623
	273.65	190.426
	269.2	196.031
	270.75	220.172
	277.24	260.648
	278.75
	281.04
	281.08
	284.82
	285.06
	285.36
	286.65
	287
	288.56
	296.64
	296.95
	298.22
	298.39
	298.81
	299.73
	300.25
	301.86
	303.2
	304
	304.83
	306.93
	307.44
	307.48
	312.3
	315.33
	322.74
	323.72
	326.91
	327.98
	332.04
	332.04
	340.05
	340.77
	342.17
	345.84
	348.7
	348.96
	353.85
	356.03
	357.08
	357.38
	372.57
	376.93
	379.96
	381.02
	382.63
	391.84
	396.28
	397.01
	405.99
	406.91
	408.43
	411.78
	412.39
	414.96
	420.17
	429.42
	429.42
	432.94
	445.52
	453.7
	454.31
	459.01
	465.26
	467.9
	476.06
	487.73
	489.11
	490.89
	492.17
	494.91
	499.2
	508.45
	513.95
	514.4
	527.13
	541.5
	549.67
	585.54
	597.66
	599.25
	615.1
	615.74
	633.43
	665.52
	690.49
	700.44
	705.01
	852.82
	874.41
	882.1
	1068.37
	1188.7

### Sheet: Max Neurite length
	Replicate 1	Replicate 2	Replicate 3	Replicate 4
pAAV-CAG-tdtomato	259.32	321.76	707.71	261.06
pAAV-CAG-RARA	519.63	563.01	963.17	284.81
pAAV-CAG-RARG	346.93	1188.7	260.64
pAAV-CAG-RARA + pAAv-CAG-RARG	798.3	630.5	401.87

### Sheet: Number of neurons analyzed
	Replicate 1	Replicate 2	Replicate 3	Replicate 4
pAAV-CAG-tdtomato	183	126	367	178
pAAV-CAG-RARA	236	200	272	160
pAAV-CAG-RARG	169	266	173
pAAV-CAG-RARA + pAAv-CAG-RARG	182	160	118

### Sheet: Average Neurite Length
	Replicate 1	Replicate 2	Replicate 3	Replicate 4
pAAV-CAG-tdtomato	106.34	94.02	187.71	86.28
pAAV-CAG-RARA	161.64	166.41	256.77	97.23
pAAV-CAG-RARG	145.81	252.98	101.76
pAAV-CAG-RARA + pAAv-CAG-RARG	233.33	190.27	174.83
