## Supplementary Table S3 for "Combinatorial Control of Corticospinal Axon Growth by Retinoic Acid Receptors"

### Sheet: combo
Type	Name	Point X	Point Y	Length [pixel]	Angle	Area	Perimeter
Polyline		-	-	224.43	-	-	-
Polyline				407.7
Polyline				214.59
Polyline				346.58
Polyline				253.46
Polyline				246.26
Polyline				256.78
Polyline				182.76
Polyline				195.56
Polyline				247.88
Polyline				301.23
Polyline				213.48
Polyline				166.48
Polyline				493.79
Polyline				507.37
Polyline				406.09
Polyline				247.69
Polyline				219.09
Polyline				133.57
Polyline				123.67
Polyline				192.35
Polyline				148.05
Polyline				579.7
Polyline				175.19
Polyline				447.8
Polyline				547.18
Polyline				573.25
Polyline				257.06
Polyline				197.34
Polyline				157.53
Polyline				215.04
Polyline				163.74
Polyline				437.55
Polyline				568.76
Polyline				341.9
Polyline				365.18
Polyline				292.11
Polyline				500.67
Polyline				258.57
Polyline				413.93
Polyline				345.25
Polyline				157.42
Polyline				277.93
Polyline				474.99
Polyline				198.01
Polyline				159.85
Polyline				269.37
Polyline				205.31
Polyline				347.88
Polyline				315.56
Polyline				160.26
Polyline				268.68
Polyline				302.16
Polyline				186.03
Polyline				337.89
Polyline				247.45
Polyline				214.71
Polyline				200.54
Polyline				197.51
Polyline				151.99
Polyline				198.51
Polyline				164.38
Polyline				367.67
Polyline				203.72
Polyline				283.42

### Sheet: GFP
Type	Name	Point X	Point Y	Length [pixel]	Angle	Area	Perimeter
Polyline				137.49
Polyline				101.5
Polyline				65.89
Polyline				69.54
Polyline				71.7
Polyline				52.25
Polyline				99.28
Polyline				85.67
Polyline				25.89
Polyline				96
Polyline				59.35
Polyline				71.5
Polyline				172.64
Polyline				124.25
Polyline				65.61
Polyline				207.6
Polyline				80.35
Polyline				74.11
Polyline				68.75
Polyline				57.89
Polyline				75.88
Polyline				62.21
Polyline				29.12
Polyline				35.62
Polyline				75.65
Polyline				167.95
Polyline				125.29
Polyline				74.34
Polyline				63.09
Polyline				79.94
Polyline				114.05
Polyline				170.54
Polyline				114.47
Polyline				42.73
Polyline				76.53
Polyline				88.12
Polyline				102.21
Polyline				83.79
Polyline				109.98
Polyline				36.42
Polyline				46.12
Polyline				56
Polyline				98.06
Polyline				88.58
Polyline				162.23
Polyline				33.97
Polyline				91.28
Polyline				98.92
Polyline				94.78
Polyline				88.88
Polyline				105.19
Polyline				125.1
Polyline				44.29
Polyline				15.39
Polyline				120.77
