## Supplementary Table S4 for "Combinatorial Control of Corticospinal Axon Growth by Retinoic Acid Receptors"

### Sheet: Sprouting data final
COMBO	200	400	600								medulla
rarg+rara A1ALL SLIDE pyr_rarg+rara A1S1pyr.lif_ch00.csv	114	46	24				200	400	600			200	400	600
rarg+rara A1ALL SLIDE pyr_rarg+rara A1S2pyr.lif_ch00.csv	162	73	44			COMBO A1	126	49.8	24.2		328.333	0.383756	0.151675	0.0737056
rarg+rara A1ALL SLIDE pyr_rarg+rara A1S3pyr.lif_ch00.csv	118	46	23			COMBO A2	147.3	50	23.8		293.667	0.501589	0.170261	0.0810443
rarg+rara A1ALL SLIDE pyr_rarg+rara A1S4pyr.lif_ch00.csv	93	29	8			COMBO A3	147.8	64.3	30.3		356	0.415169	0.180618	0.0851124
rarg+rara A1ALL SLIDE pyr_rarg+rara A1S5pyr.lif_ch00.csv	143	55	22			COMBO A4	141	60	29		358.333	0.393488	0.167442	0.0809302
						COMBO A5	123	43	21		271.667	0.452761	0.158282	0.0773006
rarg+rara A2ALL SLIDE pyr_rarg+rara A2S1pyr.lif_ch00.csv	148	28	7
rarg+rara A2ALL SLIDE pyr_rarg+rara A2S2pyr.lif_ch00.csv	113	31	7			RARG A1	79	1	0		276	0.286232	0.00362319	0
rarg+rara A2ALL SLIDE pyr_rarg+rara A2S3pyr.lif_ch00.csv	164	62	33			RARG A2	98	43	21.3333		280.333	0.349584	0.153389	0.0760999
rarg+rara A2ALL SLIDE pyr_rarg+rara A2S4pyr.lif_ch00.csv	164	79	48			RARG A3	56.3333	21	10.6667		247	0.22807	0.0850202	0.0431849
						RARG A4	54	10.5	1.5		312.667	0.172708	0.0335821	0.00479744
COMBO a3all slide_COMBO PYRv a3s1.lif_ch00.csv	198	87	40
COMBO a3all slide_COMBO PYRv a3s2.lif_ch00.csv	109	41	10
COMBO a3all slide_COMBO PYRv a3s3.lif_ch00.csv	127	51	26			RARA A2	62.3	8.8	3.5		286.333	0.217579	0.0307334	0.0122235
COMBO a3all slide_COMBO PYRv a3s4.lif_ch00.csv	157	78	45			RARA A3	41.8	7.5	2.5		249	0.167871	0.0301205	0.0100402
						RARA A4	40	9	1.6		204.333	0.195759	0.0440457	0.00783034
combo a4 s4pyr_combo a4 s3pyr_ch00.csv	148	65	34			RARA A5	23	1	0		279	0.0824373	0.00358423	0
COMBO a4all slide_COMBO a4slide.1lif_ch00.csv	143	60	31
COMBO a4all slide_COMBO a4slide.2lif_ch00.csv	132	55	22
						controla1	8.6	0	0		438	0.0196347	0	0
combo a5 s3pyr_combo a5 s5pyr.lif_ch00.csv	116	45	20			controla2	10.6	0.3	0		480	0.0220833	0.000625	0
combo a5 s9yr_TileScan 2 Merged_Processed001_ch00.csv	147	46	20			controla3	28.66	0	0		470.667	0.0608924	0	0
combo a5 s9yr_TileScan 4 Merged_Processed001_ch00.csv	106	38	23			controla4	12.5	1	0		476	0.0262605	0.00210084	0
RARG	200	400	600
rarg sample2 animal1_TileScan 1 Merged_	79	1	0
rarg ALL sLIDE pyr_rargA2S1pyr.lif_ch00.csv	82	27	8
rarg ALL sLIDE pyr_rargA2S2pyr.lif_ch00.csv	110	49	28
rarg ALL sLIDE pyr_rargA2S3pyr.lif_ch00.csv	102	53	28
rarg ALL sLIDE pyr_rargA3S1pyr.lif_ch00_denat.csv	53	27	21
rarg ALL sLIDE pyr_rargA3S2pyr.lif_ch00_denat.csv	70	18	3
rarg ALL sLIDE pyr_rargA3S3pyr.lif_ch00_Denat.csv	46	18	8
rarg A4 allslide pyr_rarg A4 s1 pyr.lif_ch00.csv	62	17	2
rarg A4 allslide pyr_rarg A4 s2 pyr.lif_ch00_denat.csv	46	4	1
RARA	200	400	600
RARA PYR ALL SLIDE_raraA2S1pyr.lif_ch00_denat.csv	53	14	6
RARA PYR ALL SLIDE_raraA2S2pyr.lif_ch00_denat.csv	58	9	5
RARA PYR ALL SLIDE_raraA2S3pyr.lif_ch00_denat.csv	87	3	0
RARA PYR ALL SLIDE_raraA2S4pyr.lif_ch00_denat.csv	51	9	3
RARA PYR ALL SLIDE_raraA3S1pyr.lif_ch00_denat.csv	78	10	1
RARA PYR ALL SLIDE_raraA3S2pyr.lif_ch00_denat.csv	29	11	5
RARA PYR ALL SLIDE_raraA3S4pyr.lif_ch00_denat.csv	27	4	3
RARA PYR ALL SLIDE_raraA3S5pyr.lif_ch00_denat.csv	33	5	1
rara a4and5pyrall slide_rara a4s1pyr.lif_ch00_denat.csv	52	11	0
rara a4and5pyrall slide_rara a4s3pyr.lif_ch00_denat.csv	45	10	0
rara a4and5pyrall slide_rara a4s7pyr.lif_ch00.png_denat.csv	24	7	5
rara a5 S1	34	2	0
rara a5S2	17	1	0
rara a5S3	18	0	0
CONTROL	200	400	600
control a1 all slide pyr_control slidee1 animal4 pyr.lif_ch00_denat.csv	5	0	0
control a1 all slide pyr_control slidee2 animal4 pyr.lif_ch00_denat.csv	16	0	0
control a1 all slide pyr_TileScan 1 Merged_Processed001_ch00_denat.csv	5	0	0
control pyr slide 1_control pyr s1a2.lif_ch00_denta.csv	8	1	0
control pyr slide 1_control pyr s2a2.lif_ch00_denta.csv	18	1	0
control pyr slide 1_control pyr s3a2.lif_ch00_denat.csv	6	0	0
control pyr slide 2_control pyr s1a3.lif_ch00_denat.csv	30	0	0
control pyr slide 2_control pyr s2a3.lif_ch00_denat.csv	38	0	0
control pyr slide 3_control pyr s3a3.lif_ch00_denat.csv	18	0	0
control pyr slide 4_control pyr s1a4.lif_ch00_denat.csv	19	0	0
control pyr s2a4_control pyr s2a4_ch00_denat.csv	6	1	0
