## Supplementary Table S5 for "Combinatorial Control of Corticospinal Axon Growth by Retinoic Acid Receptors"

### Sheet: Combo
	>1500	1000-1500	500-1000	0-500			1500	1000	500						medulla
a1s1	0	24	24	8			0	24	56			1500	1000	500		1500	1000	500
a1s2	4	17	30	16			4	21	67		A1	1.33	17.33	60.66	751.667	0.0017694	0.0230554	0.0807007
a1s3	0	7	43	9			0	7	59		A2	54.33	67	89.66	1083	0.0501662	0.0618652	0.0827886
A1	1.33333	16	32.3333	11							A3	23.33	40	65.33	1107.33	0.0210686	0.0361228	0.0589976
a2s1	49	7	8	2			49	56	66
a2s2	45	16	7	11			45	61	79
a2s3	69	15	24	16			69	84	124
A2	54.3333	12.6667	13	9.66667
a3s1	13	19	31	17			13	32	80
a3s2	34	8	18	3			34	42	63
a3s3	23	23	2	5			23	46	53
A3	23.3333	16.6667	17	8.33333
Combo	26.3333	15.1111	20.7778	9.66667

### Sheet: Rarg
															medulla
	>1500	1000-1500	500-1000	0-500			1500	1000	500			1500	1000	500		1500	1000	500
a1s1	7	4	5	2			7	11	18		a1	22.66	27.66	37.66	449.5	0.0504116	0.061535	0.083782
a1s2	47	5	5	6			47	52	63		a2	8	9.3	12.66	340	0.0235294	0.0273529	0.0372353
a1s3	14	6	4	8			14	20	32		a3	0.5	1.5	2	423.833	0.00117971	0.00353913	0.00471884
A1	22.6667	5	4.66667	5.33333
a2s1	23	4	4	5			23	27	36
a2s2	0	0	0	0			0	0	0
a2s3	1	0	1	0			1	1	2
A2	8	1.33333	1.66667	1.66667
a3s1	0	0	0	0			0	0	0
a3s2	1	2	1	0			1	3	4
a3s3
A3	0.5	1	0.5	0			0.5	1.5	2
Rarg	10.3889	2.44444	2.27778	2.33333

### Sheet: Rara
															medulla
	>1500	1000-1500	500-1000	0-500			1500	1000	500			1500	1000	500		1500	1000	500
a1s1	0	0	0	0			0	0	0		A1	1.66	3.3	7	452.333	0.00366986	0.0072955	0.0154753
a1s2	4	5	5	6			4	9	20		A2	0.33	0.33	3	512.5	0.000643902	0.000643902	0.00585366
a1s3	1	0	0	0			1	1	1		A3	0	0	2.5	622.5	0	0	0.00401606
A1	1.66667	1.66667	1.66667	2
a2s1	0	0	0	2			0	0	2
a2s2	1	0	0	0			1	1	1
a2s3	0	0	2	4			0	0	6
A2	0.333333	0	0.666667	2
a3s1	0	0	0	3			0	0	3
a3s2	0	0	1	1			0	0
a3s3								0	2
A3	0	0	0.5	2			0	0	2.5
Rara	0.666667	0.555556	0.944444	2

### Sheet: Control
															medulla
	>1500	1000-1500	500-1000	0-500			1500	1000	500			1500	1000	500		1500	1000	500
a1s1	0	0	1	3			0	0	4		A1	0.33	1	3.33	1027	0.000321324	0.00097371	0.00324245
a1s2	0	0	0	0			0	0	0		A2	0	0.33	2.33	1019	0	0.000323847	0.00228656
a1s3	1	2	1	2			1	3	6		A3	3.5	7	9	1087	0.00321987	0.00643974	0.00827967
A1	0.333333	0.666667	0.666667	1.66667
a2s1	0	0	3	0			0	0	3
a2s2	0	1	1	0			0	1	2
a2s3	0	0	2	0			0	0	2
A2	0	0.333333	2	0
a3s1	6	7	1	3			6	13	17
a3s2	1	0	0	0			1	1	1
a3s3
A3	3.5	3.5	0.5	1.5
Control	1.27778	1.5	1.05556	1.05556
