## Supplementary Table S7 for "Combinatorial Control of Corticospinal Axon Growth by Retinoic Acid Receptors"

### Sheet: All_3_Down_2026-07-08
Category	Term	Count	List Total	Pop Hits	Pop Total	P-Value	Benjamini	Fold Enrichment	Bonferroni	FDR	Fisher Exact	Full Term	User Ids
GOTERM_BP_DIRECT	cell differentiation	5	38	779	26481	0.0228	1	4.47	0.999	1	0.00489	GO:0030154~cell differentiation	MOSMO,SYT3,CCDC85B,SIAH1A,PRKD1
GOTERM_BP_DIRECT	positive regulation of cell size	2	38	23	26481	0.0317	1	60.6	1	1	0.000498	GO:0045793~positive regulation of cell size	RB1CC1,PRKD1
GOTERM_BP_DIRECT	axon extension	2	38	33	26481	0.0451	1	42.23	1	1	0.00103	GO:0048675~axon extension	LHX2,MAPT
GOTERM_BP_DIRECT	regulation of multicellular organism growth	2	38	34	26481	0.0465	1	40.99	1	1	0.00109	GO:0040014~regulation of multicellular organism growth	GHR,SIAH1A
GOTERM_BP_DIRECT	ubiquitin-dependent protein catabolic process	3	38	255	26481	0.0493	1	8.2	1	1	0.00581	GO:0006511~ubiquitin-dependent protein catabolic process	PSMA2,SIAH1A,HERPUD1
GOTERM_BP_DIRECT	actin cytoskeleton organization	3	38	259	26481	0.0507	1	8.07	1	1	0.00606	GO:0030036~actin cytoskeleton organization	STARD13,THSD7B,SSH1
GOTERM_BP_DIRECT	heart development	3	38	333	26481	0.0788	1	6.28	1	1	0.012	GO:0007507~heart development	MOSMO,RB1CC1,CEP290
GOTERM_BP_DIRECT	embryonic skeletal system development	2	38	65	26481	0.087	1	21.44	1	1	0.00394	GO:0048706~embryonic skeletal system development	MOSMO,DEAF1

### Sheet: All_3_Up_2026-07-08
Category	Term	Count	List Total	Pop Hits	Pop Total	P-Value	Benjamini	Fold Enrichment	Bonferroni	FDR	Fisher Exact	Full Term	User Ids
GOTERM_BP_DIRECT	cellular response to amino acid starvation	3	49	64	26481	0.00604	1	25.33	0.925	1	0.000229	GO:0034198~cellular response to amino acid starvation	EIF2AK3,KLHL22,MAPK1
GOTERM_BP_DIRECT	G1/S transition of mitotic cell cycle	3	49	78	26481	0.00885	1	20.79	0.978	1	0.000411	GO:0000082~G1/S transition of mitotic cell cycle	CAMK2D,CACUL1,EIF4E
GOTERM_BP_DIRECT	ubiquitin-dependent protein catabolic process	4	49	255	26481	0.0111	1	8.48	0.992	1	0.00127	GO:0006511~ubiquitin-dependent protein catabolic process	COP1,KLHL22,UBR2,CACUL1
GOTERM_BP_DIRECT	cellular response to L-leucine	2	49	13	26481	0.0233	1	83.14	1	1	0.000258	GO:0071233~cellular response to L-leucine	KLHL22,UBR2
GOTERM_BP_DIRECT	proteasome-mediated ubiquitin-dependent protein catabolic process	4	49	423	26481	0.0412	1	5.11	1	1	0.00772	GO:0043161~proteasome-mediated ubiquitin-dependent protein catabolic process	COP1,EIF2AK3,KLHL22,UBR2
GOTERM_BP_DIRECT	lung morphogenesis	2	49	31	26481	0.0547	1	34.87	1	1	0.00151	GO:0060425~lung morphogenesis	SEC24B,MAPK1
GOTERM_BP_DIRECT	insulin-like growth factor receptor signaling pathway	2	49	31	26481	0.0547	1	34.87	1	1	0.00151	GO:0048009~insulin-like growth factor receptor signaling pathway	EIF2AK3,MAPK1
GOTERM_BP_DIRECT	regulation of neuronal synaptic plasticity	2	49	33	26481	0.0581	1	32.75	1	1	0.00171	GO:0048168~regulation of neuronal synaptic plasticity	CAMK2D,JPH3
GOTERM_BP_DIRECT	positive regulation of ERK1 and ERK2 cascade	3	49	228	26481	0.0643	1	7.11	1	1	0.00867	GO:0070374~positive regulation of ERK1 and ERK2 cascade	CAMK2D,GCNT2,ATP6V0C
GOTERM_BP_DIRECT	post-transcriptional regulation of gene expression	2	49	42	26481	0.0734	1	25.73	1	1	0.00275	GO:0010608~post-transcriptional regulation of gene expression	GCNT2,TENT2
GOTERM_BP_DIRECT	protein ubiquitination	4	49	545	26481	0.076	1	3.97	1	1	0.0181	GO:0016567~protein ubiquitination	COP1,TULP4,KLHL22,UBR2
GOTERM_BP_DIRECT	actin cytoskeleton organization	3	49	259	26481	0.0802	1	6.26	1	1	0.0122	GO:0030036~actin cytoskeleton organization	NISCH,FMN1,ADD2

### Sheet: Combo_Down_2026-07-08
Category	Term	Count	List Total	Pop Hits	Pop Total	P-Value	Benjamini	Fold Enrichment	Bonferroni	FDR	Fisher Exact	Full Term	User Ids
GOTERM_BP_DIRECT	ribosomal small subunit biogenesis	3	61	90	26481	0.0178	1	14.47	0.999	1	0.00118	GO:0042274~ribosomal small subunit biogenesis	WDR36,UTP4,RIOK2
GOTERM_BP_DIRECT	positive regulation of glutamate secretion	2	61	13	26481	0.0291	1	66.79	1	1	0.000401	GO:0014049~positive regulation of glutamate secretion	GABBR1,DPYSL2
GOTERM_BP_DIRECT	cell differentiation	6	61	779	26481	0.0315	1	3.34	1	1	0.00895	GO:0030154~cell differentiation	NUDT21,CATSPER2,DPYSL2,PDLIM7,AHDC1,SHANK1
GOTERM_BP_DIRECT	RNA metabolic process	2	61	17	26481	0.0378	1	51.07	1	1	0.000694	GO:0016070~RNA metabolic process	PARN,DDX54
GOTERM_BP_DIRECT	termination of RNA polymerase III transcription	2	61	17	26481	0.0378	1	51.07	1	1	0.000694	GO:0006386~termination of RNA polymerase III transcription	POLR3F,POLR3G
GOTERM_BP_DIRECT	memory	3	61	137	26481	0.0387	1	9.51	1	1	0.00392	GO:0007613~memory	ROGDI,HTR2A,SHANK1
GOTERM_BP_DIRECT	maturation of SSU-rRNA	2	61	18	26481	0.04	1	48.23	1	1	0.00078	GO:0030490~maturation of SSU-rRNA	UTP4,RIOK2
GOTERM_BP_DIRECT	synapse maturation	2	61	22	26481	0.0487	1	39.46	1	1	0.00117	GO:0060074~synapse maturation	SYBU,SHANK1
GOTERM_BP_DIRECT	transcription initiation at RNA polymerase III promoter	2	61	24	26481	0.053	1	36.18	1	1	0.00139	GO:0006384~transcription initiation at RNA polymerase III promoter	POLR3F,POLR3G
GOTERM_BP_DIRECT	transcription by RNA polymerase III	2	61	24	26481	0.053	1	36.18	1	1	0.00139	GO:0006383~transcription by RNA polymerase III	POLR3F,POLR3G
GOTERM_BP_DIRECT	cytoskeleton organization	3	61	166	26481	0.0546	1	7.85	1	1	0.00667	GO:0007010~cytoskeleton organization	DPYSL2,SH3BGRL3,PDZD8
GOTERM_BP_DIRECT	regulation of proteolysis	2	61	26	26481	0.0573	1	33.39	1	1	0.00164	GO:0030162~regulation of proteolysis	RHOBTB3,NEDD8
GOTERM_BP_DIRECT	regulation of insulin secretion involved in cellular response to glucose stimulus	2	61	30	26481	0.0658	1	28.94	1	1	0.00218	GO:0061178~regulation of insulin secretion involved in cellular response to glucose stimulus	EFNA5,SYBU
GOTERM_BP_DIRECT	proteasome-mediated ubiquitin-dependent protein catabolic process	4	61	423	26481	0.0711	1	4.11	1	1	0.0164	GO:0043161~proteasome-mediated ubiquitin-dependent protein catabolic process	UBE2H,UBXN2A,RHOBTB3,RBCK1
GOTERM_BP_DIRECT	regulation of cell morphogenesis	2	61	33	26481	0.0722	1	26.31	1	1	0.00263	GO:0022604~regulation of cell morphogenesis	EFNA5,PDZD8
GOTERM_BP_DIRECT	regulation of mitotic metaphase/anaphase transition	2	61	36	26481	0.0785	1	24.12	1	1	0.00313	GO:0030071~regulation of mitotic metaphase/anaphase transition	BCL7A,RIOK2
GOTERM_BP_DIRECT	synaptic membrane adhesion	2	61	42	26481	0.0909	1	20.67	1	1	0.00424	GO:0099560~synaptic membrane adhesion	TENM1,EFNA5
GOTERM_BP_DIRECT	nuclear-transcribed mRNA catabolic process, nonsense-mediated decay	2	61	43	26481	0.093	1	20.19	1	1	0.00444	GO:0000184~nuclear-transcribed mRNA catabolic process, nonsense-mediated decay	PABPC4,PARN
GOTERM_BP_DIRECT	positive regulation of innate immune response	2	61	43	26481	0.093	1	20.19	1	1	0.00444	GO:0045089~positive regulation of innate immune response	POLR3F,POLR3G

### Sheet: Combo_up_2026-07-08
Category	Term	Count	List Total	Pop Hits	Pop Total	P-Value	Benjamini	Fold Enrichment	Bonferroni	FDR	Fisher Exact	Full Term	User Ids
GOTERM_BP_DIRECT	negative regulation of translation	5	92	107	26481	0.000514	0.388	13.45	0.321	0.388	3.65e-05	GO:0017148~negative regulation of translation	DDX6,NCL,RARA,ACO1,PAIP2
GOTERM_BP_DIRECT	regulation of gene expression	7	92	508	26481	0.00818	1	3.97	0.998	1	0.00198	GO:0010468~regulation of gene expression	RARG,HNRNPDL,NCL,NF1,ACO1,AFF4,GATAD2B
GOTERM_BP_DIRECT	regulation of ERK1 and ERK2 cascade	3	92	42	26481	0.0092	1	20.56	0.999	1	0.000422	GO:0070372~regulation of ERK1 and ERK2 cascade	TIAM1,STYX,NF1
GOTERM_BP_DIRECT	negative regulation of apoptotic process	8	92	693	26481	0.00992	1	3.32	0.999	1	0.00286	GO:0043066~negative regulation of apoptotic process	RARG,ITCH,NCL,RARA,VDAC1,HIGD1A,GAS6,CLU
GOTERM_BP_DIRECT	glandular epithelial cell development	2	92	3	26481	0.0103	1	191.89	1	1	3.57e-05	GO:0002068~glandular epithelial cell development	RARG,RARA
GOTERM_BP_DIRECT	trachea cartilage development	2	92	4	26481	0.0137	1	143.92	1	1	7.13e-05	GO:0060534~trachea cartilage development	RARG,RARA
GOTERM_BP_DIRECT	embryonic organ development	3	92	55	26481	0.0154	1	15.7	1	1	0.000934	GO:0048568~embryonic organ development	RARG,WDR48,RARA
GOTERM_BP_DIRECT	spermatogenesis	7	92	596	26481	0.0169	1	3.38	1	1	0.00476	GO:0007283~spermatogenesis	DDX6,WDR48,STYX,RARA,RPL24,NEK1,PAIP2
GOTERM_BP_DIRECT	endosome membrane tubulation	2	92	5	26481	0.0171	1	115.13	1	1	0.000119	GO:0097750~endosome membrane tubulation	SNX5,CORO1C
GOTERM_BP_DIRECT	multicellular organism growth	4	92	177	26481	0.0232	1	6.5	1	1	0.00341	GO:0035264~multicellular organism growth	RARG,WDR48,RARA,NEK1
GOTERM_BP_DIRECT	Ras protein signal transduction	3	92	72	26481	0.0256	1	11.99	1	1	0.00204	GO:0007265~Ras protein signal transduction	SYNGAP1,NF1,RALGDS
GOTERM_BP_DIRECT	circadian regulation of gene expression	3	92	73	26481	0.0262	1	11.83	1	1	0.00212	GO:0032922~circadian regulation of gene expression	GFPT1,HUWE1,CSNK1D
GOTERM_BP_DIRECT	regulation of cellular respiration	2	92	8	26481	0.0272	1	71.96	1	1	0.00033	GO:0043457~regulation of cellular respiration	PNPT1,CISD1
GOTERM_BP_DIRECT	intracellular iron ion homeostasis	3	92	75	26481	0.0276	1	11.51	1	1	0.00229	GO:0006879~intracellular iron ion homeostasis	GLRX3,CISD1,ACO1
GOTERM_BP_DIRECT	protein phosphorylation	5	92	347	26481	0.0318	1	4.15	1	1	0.00729	GO:0006468~protein phosphorylation	RARA,NEK1,CSNK1D,GAS6,CSNK1G1
GOTERM_BP_DIRECT	negative regulation of cartilage development	2	92	10	26481	0.0338	1	57.57	1	1	0.000528	GO:0061037~negative regulation of cartilage development	RARG,RARA
GOTERM_BP_DIRECT	endocytosis	4	92	207	26481	0.0346	1	5.56	1	1	0.00593	GO:0006897~endocytosis	NCL,CSNK1D,CSNK1G1,DNM2
GOTERM_BP_DIRECT	positive regulation of type 2 mitophagy	2	92	11	26481	0.0372	1	52.33	1	1	0.000643	GO:1905091~positive regulation of type 2 mitophagy	HUWE1,VDAC1
GOTERM_BP_DIRECT	neuron projection morphogenesis	3	92	90	26481	0.0385	1	9.59	1	1	0.00383	GO:0048812~neuron projection morphogenesis	NYAP2,CLU,DNM2
GOTERM_BP_DIRECT	phagocytosis	3	92	91	26481	0.0393	1	9.49	1	1	0.00395	GO:0006909~phagocytosis	GAS6,DNM2,CORO1C
GOTERM_BP_DIRECT	camera-type eye development	3	92	95	26481	0.0424	1	9.09	1	1	0.00446	GO:0043010~camera-type eye development	RARG,RARA,TMEM231
GOTERM_BP_DIRECT	regulation of cell fate specification	2	92	13	26481	0.0438	1	44.28	1	1	0.000908	GO:0042659~regulation of cell fate specification	GATAD2B,GATAD2A
GOTERM_BP_DIRECT	growth plate cartilage development	2	92	14	26481	0.0471	1	41.12	1	1	0.00106	GO:0003417~growth plate cartilage development	RARG,RARA
GOTERM_BP_DIRECT	regulation of long-term synaptic potentiation	2	92	14	26481	0.0471	1	41.12	1	1	0.00106	GO:1900271~regulation of long-term synaptic potentiation	NF1,PAIP2
GOTERM_BP_DIRECT	embryonic camera-type eye development	2	92	15	26481	0.0503	1	38.38	1	1	0.00122	GO:0031076~embryonic camera-type eye development	RARG,RARA
GOTERM_BP_DIRECT	negative regulation of cell population proliferation	5	92	419	26481	0.0565	1	3.43	1	1	0.0155	GO:0008285~negative regulation of cell population proliferation	TIAL1,RARG,RARA,NF1,GTPBP4
GOTERM_BP_DIRECT	maturation of LSU-rRNA from tricistronic rRNA transcript (SSU-rRNA, 5.8S rRNA, LSU-rRNA)	2	92	17	26481	0.0569	1	33.86	1	1	0.00157	GO:0000463~maturation of LSU-rRNA from tricistronic rRNA transcript (SSU-rRNA, 5.8S rRNA, LSU-rRNA)	PAK1IP1,GTPBP4
GOTERM_BP_DIRECT	protein branched polyubiquitination	2	92	19	26481	0.0633	1	30.3	1	1	0.00196	GO:0141198~protein branched polyubiquitination	ITCH,HUWE1
GOTERM_BP_DIRECT	regulation of stem cell differentiation	2	92	21	26481	0.0698	1	27.41	1	1	0.0024	GO:2000736~regulation of stem cell differentiation	GATAD2B,GATAD2A
GOTERM_BP_DIRECT	mitotic G2/M transition checkpoint	2	92	21	26481	0.0698	1	27.41	1	1	0.0024	GO:0044818~mitotic G2/M transition checkpoint	BABAM1,RBBP8
GOTERM_BP_DIRECT	regulation of synaptic transmission, GABAergic	2	92	21	26481	0.0698	1	27.41	1	1	0.0024	GO:0032228~regulation of synaptic transmission, GABAergic	PLCL1,NF1
GOTERM_BP_DIRECT	positive regulation of canonical Wnt signaling pathway	3	92	129	26481	0.0729	1	6.69	1	1	0.0103	GO:0090263~positive regulation of canonical Wnt signaling pathway	WDR48,CSNK1D,CSNK1G1
GOTERM_BP_DIRECT	stress fiber assembly	2	92	24	26481	0.0793	1	23.99	1	1	0.00314	GO:0043149~stress fiber assembly	SORBS1,DNM2
GOTERM_BP_DIRECT	face development	2	92	24	26481	0.0793	1	23.99	1	1	0.00314	GO:0060324~face development	RARG,RARA
GOTERM_BP_DIRECT	retinoic acid receptor signaling pathway	2	92	25	26481	0.0825	1	23.03	1	1	0.0034	GO:0048384~retinoic acid receptor signaling pathway	RARG,RARA
GOTERM_BP_DIRECT	cell-substrate adhesion	2	92	26	26481	0.0857	1	22.14	1	1	0.00368	GO:0031589~cell-substrate adhesion	SORBS1,GAS6
GOTERM_BP_DIRECT	membrane fission	2	92	27	26481	0.0888	1	21.32	1	1	0.00396	GO:0090148~membrane fission	EXOC5,CORO1C
GOTERM_BP_DIRECT	positive regulation of insulin receptor signaling pathway	2	92	27	26481	0.0888	1	21.32	1	1	0.00396	GO:0046628~positive regulation of insulin receptor signaling pathway	SORBS1,SNX5
GOTERM_BP_DIRECT	apoptotic cell clearance	2	92	28	26481	0.0919	1	20.56	1	1	0.00426	GO:0043277~apoptotic cell clearance	RARA,GAS6
GOTERM_BP_DIRECT	negative regulation of Ras protein signal transduction	2	92	28	26481	0.0919	1	20.56	1	1	0.00426	GO:0046580~negative regulation of Ras protein signal transduction	SYNGAP1,NF1
GOTERM_BP_DIRECT	regulation of myelination	2	92	30	26481	0.0982	1	19.19	1	1	0.00488	GO:0031641~regulation of myelination	RARG,RARA
GOTERM_BP_DIRECT	regulation of long-term neuronal synaptic plasticity	2	92	30	26481	0.0982	1	19.19	1	1	0.00488	GO:0048169~regulation of long-term neuronal synaptic plasticity	SYNGAP1,NF1

### Sheet: DOwn_RARG_2026-07-08
Category	Term	Count	List Total	Pop Hits	Pop Total	P-Value	Benjamini	Fold Enrichment	Bonferroni	FDR	Fisher Exact	Full Term	User Ids
GOTERM_BP_DIRECT	protein O-linked glycosylation via mannose	3	79	18	26481	0.00127	0.291	55.87	0.442	0.291	2.02e-05	GO:0035269~protein O-linked glycosylation via mannose	NUS1,CRPPA,TMTC4
GOTERM_BP_DIRECT	proteasome-mediated ubiquitin-dependent protein catabolic process	7	79	423	26481	0.00156	0.291	5.55	0.512	0.291	0.000272	GO:0043161~proteasome-mediated ubiquitin-dependent protein catabolic process	PSMB7,UBE2W,CDK7,UBE2I,NPLOC4,PLAA,RNF4
GOTERM_BP_DIRECT	positive regulation of neuron migration	3	79	22	26481	0.0019	0.291	45.71	0.583	0.291	3.78e-05	GO:2001224~positive regulation of neuron migration	TBC1D24,PLAA,MAPK8IP3
GOTERM_BP_DIRECT	ribosome biogenesis	3	79	69	26481	0.0177	1	14.57	1	1	0.00116	GO:0042254~ribosome biogenesis	GNL3L,XPO1,WDR75
GOTERM_BP_DIRECT	axon guidance	4	79	200	26481	0.0213	1	6.7	1	1	0.00305	GO:0007411~axon guidance	SEMA5A,CRPPA,ETV1,MAPK8IP3
GOTERM_BP_DIRECT	translational initiation	3	79	77	26481	0.0217	1	13.06	1	1	0.00159	GO:0006413~translational initiation	EIF4E3,DELE1,DHX29
GOTERM_BP_DIRECT	ubiquitin-dependent protein catabolic process	4	79	255	26481	0.0396	1	5.26	1	1	0.00718	GO:0006511~ubiquitin-dependent protein catabolic process	NPLOC4,PSMD13,RNF150,UBE3B
GOTERM_BP_DIRECT	melanosome assembly	2	79	20	26481	0.0573	1	33.52	1	1	0.00161	GO:1903232~melanosome assembly	AP3S2,SLC24A5
GOTERM_BP_DIRECT	RNA polymerase II transcription initiation surveillance	2	79	22	26481	0.0629	1	30.47	1	1	0.00195	GO:0160240~RNA polymerase II transcription initiation surveillance	CDK7,INTS14
GOTERM_BP_DIRECT	phosphatidylinositol dephosphorylation	2	79	25	26481	0.0711	1	26.82	1	1	0.00252	GO:0046856~phosphatidylinositol dephosphorylation	MTMR6,MTMR7
GOTERM_BP_DIRECT	positive regulation of transcription by RNA polymerase I	2	79	26	26481	0.0739	1	25.78	1	1	0.00273	GO:0045943~positive regulation of transcription by RNA polymerase I	WDR75,PHF8
GOTERM_BP_DIRECT	positive regulation of DNA-templated transcription	6	79	813	26481	0.0918	1	2.47	1	1	0.0345	GO:0045893~positive regulation of DNA-templated transcription	ZBTB17,PHF20,ETV1,RNF4,KDM7A,PHF8
GOTERM_BP_DIRECT	response to oxidative stress	3	79	177	26481	0.096	1	5.68	1	1	0.016	GO:0006979~response to oxidative stress	PSMB7,PRDX6,HMOX2

### Sheet: Down_RARA_2026-07-08
Category	Term	Count	List Total	Pop Hits	Pop Total	P-Value	Benjamini	Fold Enrichment	Bonferroni	FDR	Fisher Exact	Full Term	User Ids
GOTERM_BP_DIRECT	chromatin remodeling	7	98	334	26481	0.00145	0.588	5.66	0.656	0.588	0.000247	GO:0006338~chromatin remodeling	SETD1B,ACTR5,PSIP1,ATM,RNF2,HCFC1,BPTF
GOTERM_BP_DIRECT	positive regulation of gene expression	9	98	598	26481	0.0016	0.588	4.07	0.692	0.588	0.00038	GO:0010628~positive regulation of gene expression	ATF2,SLC24A4,CDK6,DNAJA4,WNT7B,HNRNPD,ATM,CD46,HCFC1
GOTERM_BP_DIRECT	in utero embryonic development	6	98	366	26481	0.0112	1	4.43	1	1	0.00242	GO:0001701~in utero embryonic development	ATF2,CCNK,DIAPH3,WNT7B,DPH5,EIF4E2
GOTERM_BP_DIRECT	mRNA stabilization	3	98	47	26481	0.0129	1	17.25	1	1	0.000708	GO:0048255~mRNA stabilization	ZC3H14,LARP1B,RBM10
GOTERM_BP_DIRECT	negative regulation of transcription by RNA polymerase II	10	98	1062	26481	0.0159	1	2.54	1	1	0.00596	GO:0000122~negative regulation of transcription by RNA polymerase II	ATF2,NIF3L1,CDK6,ZFP955B,FOXO3,NFE2L1,RNF2,RBM10,HCFC1,BPTF
GOTERM_BP_DIRECT	positive regulation of transcription by RNA polymerase II	11	98	1346	26481	0.0256	1	2.21	1	1	0.011	GO:0045944~positive regulation of transcription by RNA polymerase II	ATF2,CCNK,BLOC1S2,UBE2E1,HNRNPD,PSIP1,ATM,FOXO3,NFE2L1,HCFC1,BPTF
GOTERM_BP_DIRECT	apoptotic signaling pathway	3	98	70	26481	0.0273	1	11.58	1	1	0.00225	GO:0097190~apoptotic signaling pathway	CASP8AP2,SGPL1,APAF1
GOTERM_BP_DIRECT	mRNA splicing, via spliceosome	4	98	179	26481	0.0282	1	6.04	1	1	0.00445	GO:0000398~mRNA splicing, via spliceosome	PRPF4,LRRIQ1,FRA10AC1,RBM10
GOTERM_BP_DIRECT	regulation of transcription by RNA polymerase II	12	98	1571	26481	0.0286	1	2.06	1	1	0.0132	GO:0006357~regulation of transcription by RNA polymerase II	ZFP655,ATF2,ZFP445,CCNK,ZFP180,ZFP362,ZFP955B,FOXO3,ZKSCAN16,ZFP729B,NFE2L1,BPTF
GOTERM_BP_DIRECT	mitochondrial outer membrane permeabilization	2	98	8	26481	0.0289	1	67.55	1	1	0.000374	GO:0097345~mitochondrial outer membrane permeabilization	BLOC1S2,VDAC2
GOTERM_BP_DIRECT	double-strand break repair	3	98	84	26481	0.0381	1	9.65	1	1	0.00377	GO:0006302~double-strand break repair	EXD2,ACTR5,ATM
GOTERM_BP_DIRECT	DNA damage response	5	98	351	26481	0.0403	1	3.85	1	1	0.0099	GO:0006974~DNA damage response	ATF2,CCNK,CDK6,RFWD3,ATM
GOTERM_BP_DIRECT	protein ubiquitination	6	98	545	26481	0.0501	1	2.97	1	1	0.0159	GO:0016567~protein ubiquitination	RNF146,BRAP,ZNRF1,RFWD3,UBE2E1,RNF2
GOTERM_BP_DIRECT	DNA double-strand break processing	2	98	15	26481	0.0536	1	36.03	1	1	0.00138	GO:0000729~DNA double-strand break processing	EXD2,ATM
GOTERM_BP_DIRECT	positive regulation of neuron apoptotic process	3	98	102	26481	0.054	1	7.95	1	1	0.00648	GO:0043525~positive regulation of neuron apoptotic process	ATF2,ATM,FOXO3
GOTERM_BP_DIRECT	cholesterol metabolic process	3	98	103	26481	0.055	1	7.87	1	1	0.00665	GO:0008203~cholesterol metabolic process	INSIG2,NFE2L1,ABCG1
GOTERM_BP_DIRECT	hematopoietic progenitor cell differentiation	3	98	107	26481	0.0588	1	7.58	1	1	0.00739	GO:0002244~hematopoietic progenitor cell differentiation	ATF2,CDK6,BLOC1S2
GOTERM_BP_DIRECT	positive regulation of regulatory T cell differentiation	2	98	17	26481	0.0605	1	31.79	1	1	0.00178	GO:0045591~positive regulation of regulatory T cell differentiation	FOXO3,CD46
GOTERM_BP_DIRECT	regulation of DNA-templated transcription	11	98	1568	26481	0.0611	1	1.9	1	1	0.0302	GO:0006355~regulation of DNA-templated transcription	ATF2,ZFP445,NIF3L1,ACTR5,ZFP955B,FOXO3,ZKSCAN16,ZFP729B,NFE2L1,HCFC1,BPTF
GOTERM_BP_DIRECT	brain development	4	98	247	26481	0.0625	1	4.38	1	1	0.0135	GO:0007420~brain development	APAF1,DCX,ATM,BPTF
GOTERM_BP_DIRECT	double-strand break repair via homologous recombination	3	98	113	26481	0.0647	1	7.17	1	1	0.00858	GO:0000724~double-strand break repair via homologous recombination	EXD2,RFWD3,ATM
GOTERM_BP_DIRECT	protein K48-linked ubiquitination	3	98	114	26481	0.0657	1	7.11	1	1	0.00879	GO:0070936~protein K48-linked ubiquitination	RNF146,ZNRF1,UBE2E1
GOTERM_BP_DIRECT	amelogenesis	2	98	19	26481	0.0674	1	28.44	1	1	0.00222	GO:0097186~amelogenesis	ATF2,SLC24A4
GOTERM_BP_DIRECT	regulation of translation	3	98	119	26481	0.0708	1	6.81	1	1	0.00987	GO:0006417~regulation of translation	FOXO3,EIF4E2,GCN1
GOTERM_BP_DIRECT	phosphatidylinositol-3-phosphate biosynthetic process	2	98	20	26481	0.0708	1	27.02	1	1	0.00247	GO:0036092~phosphatidylinositol-3-phosphate biosynthetic process	INPP4B,ATM
GOTERM_BP_DIRECT	mRNA processing	4	98	273	26481	0.079	1	3.96	1	1	0.0188	GO:0006397~mRNA processing	IVNS1ABP,PRPF4,ARVCF,MYG1
GOTERM_BP_DIRECT	positive regulation of telomere maintenance via telomerase	2	98	25	26481	0.0877	1	21.62	1	1	0.00385	GO:0032212~positive regulation of telomere maintenance via telomerase	HNRNPD,ATM
GOTERM_BP_DIRECT	axonal fasciculation	2	98	25	26481	0.0877	1	21.62	1	1	0.00385	GO:0007413~axonal fasciculation	L1CAM,ARHGAP35
GOTERM_BP_DIRECT	positive regulation of macromolecule biosynthetic process	2	98	26	26481	0.091	1	20.79	1	1	0.00416	GO:0010557~positive regulation of macromolecule biosynthetic process	HNRNPD,ATM
GOTERM_BP_DIRECT	cranial skeletal system development	2	98	26	26481	0.091	1	20.79	1	1	0.00416	GO:1904888~cranial skeletal system development	GNA11,DPH5
GOTERM_BP_DIRECT	positive regulation of cholesterol biosynthetic process	2	98	26	26481	0.091	1	20.79	1	1	0.00416	GO:0045542~positive regulation of cholesterol biosynthetic process	INSIG2,ABCG1
GOTERM_BP_DIRECT	response to lipid	2	98	27	26481	0.0944	1	20.02	1	1	0.00448	GO:0033993~response to lipid	INSIG2,ABCG1
GOTERM_BP_DIRECT	carboxylic acid metabolic process	2	98	27	26481	0.0944	1	20.02	1	1	0.00448	GO:0019752~carboxylic acid metabolic process	SGPL1,GAD2
GOTERM_BP_DIRECT	negative regulation of intrinsic apoptotic signaling pathway	2	98	27	26481	0.0944	1	20.02	1	1	0.00448	GO:2001243~negative regulation of intrinsic apoptotic signaling pathway	IVNS1ABP,VDAC2
GOTERM_BP_DIRECT	response to fatty acid	2	98	28	26481	0.0977	1	19.3	1	1	0.00481	GO:0070542~response to fatty acid	INSIG2,FOXO3

### Sheet: UP_RARA_2026-07-08
Category	Term	Count	List Total	Pop Hits	Pop Total	P-Value	Benjamini	Fold Enrichment	Bonferroni	FDR	Fisher Exact	Full Term	User Ids
GOTERM_BP_DIRECT	regulation of neuron apoptotic process	2	31	38	26481	0.0422	1	44.96	1	1	0.000908	GO:0043523~regulation of neuron apoptotic process	UBB,NAE1
GOTERM_BP_DIRECT	neuron projection morphogenesis	2	31	90	26481	0.0971	1	18.98	1	1	0.00498	GO:0048812~neuron projection morphogenesis	UBB,LIFR

### Sheet: UP_RARG_2026-07-08
Category	Term	Count	List Total	Pop Hits	Pop Total	P-Value	Benjamini	Fold Enrichment	Bonferroni	FDR	Fisher Exact	Full Term	User Ids
GOTERM_BP_DIRECT	regulation of actin cytoskeleton organization	5	70	105	26481	0.000165	0.105	18.01	0.0996	0.105	8.78e-06	GO:0032956~regulation of actin cytoskeleton organization	CDC42,ABL1,PTK2B,CORO2B,HRAS
GOTERM_BP_DIRECT	cytoplasmic translation	5	70	149	26481	0.000626	0.199	12.69	0.328	0.199	4.75e-05	GO:0002181~cytoplasmic translation	RPTOR,RPS4X,RPL27A,FAU,RPL6
GOTERM_BP_DIRECT	positive regulation of translation	4	70	95	26481	0.00197	0.417	15.93	0.714	0.417	0.000119	GO:0045727~positive regulation of translation	RPS4X,RBM4,PTK2B,EIF4G3
GOTERM_BP_DIRECT	translation	5	70	272	26481	0.00558	0.884	6.95	0.971	0.884	0.000774	GO:0006412~translation	RPS4X,AIMP1,RPL27A,FAU,RPL6
GOTERM_BP_DIRECT	neuropilin signaling pathway	2	70	3	26481	0.0078	0.989	252.2	0.993	0.989	2.06e-05	GO:0038189~neuropilin signaling pathway	CDC42,ABL1
GOTERM_BP_DIRECT	protein folding	4	70	172	26481	0.0103	1	8.8	0.999	1	0.00113	GO:0006457~protein folding	AHSA2,FKBP8,PPIG,PPIB
GOTERM_BP_DIRECT	regulation of transcription by RNA polymerase II	10	70	1571	26481	0.0204	1	2.41	1	1	0.00806	GO:0006357~regulation of transcription by RNA polymerase II	ZFP940,NFIX,AEBP2,MAGED1,ZFP866,ZKSCAN3,ZBTB43,GRHL1,HRAS,MED17
GOTERM_BP_DIRECT	positive regulation of cell growth	3	70	97	26481	0.0266	1	11.7	1	1	0.00218	GO:0030307~positive regulation of cell growth	RPTOR,CDC42,PTK2B
GOTERM_BP_DIRECT	neural tube closure	3	70	106	26481	0.0313	1	10.71	1	1	0.00281	GO:0001843~neural tube closure	MTHFD1,SUFU,ABL1
GOTERM_BP_DIRECT	Golgi organization	3	70	108	26481	0.0324	1	10.51	1	1	0.00296	GO:0007030~Golgi organization	CDC42,SEC16A,PTK2B
GOTERM_BP_DIRECT	integrin-mediated signaling pathway	3	70	110	26481	0.0335	1	10.32	1	1	0.00312	GO:0007229~integrin-mediated signaling pathway	CDC42,ABL1,PTK2B
GOTERM_BP_DIRECT	response to endoplasmic reticulum stress	3	70	110	26481	0.0335	1	10.32	1	1	0.00312	GO:0034976~response to endoplasmic reticulum stress	SCAMP5,SEC16A,ABL1
GOTERM_BP_DIRECT	negative regulation of long-term synaptic potentiation	2	70	14	26481	0.0359	1	54.04	1	1	0.000614	GO:1900272~negative regulation of long-term synaptic potentiation	ABL1,2510002D24RIK
GOTERM_BP_DIRECT	endothelin receptor signaling pathway	2	70	14	26481	0.0359	1	54.04	1	1	0.000614	GO:0086100~endothelin receptor signaling pathway	CDC42,PTK2B
GOTERM_BP_DIRECT	positive regulation of JNK cascade	3	70	122	26481	0.0404	1	9.3	1	1	0.00417	GO:0046330~positive regulation of JNK cascade	CDC42,PTK2B,HRAS
GOTERM_BP_DIRECT	regulation of gene expression	5	70	508	26481	0.0436	1	3.72	1	1	0.0111	GO:0010468~regulation of gene expression	RBM4,UPF1,FKBP8,HRAS,TRIM44
GOTERM_BP_DIRECT	protein phosphorylation	4	70	347	26481	0.0621	1	4.36	1	1	0.0135	GO:0006468~protein phosphorylation	CDC42,SLK,ABL1,PTK2B
GOTERM_BP_DIRECT	purine nucleotide biosynthetic process	2	70	25	26481	0.0632	1	30.26	1	1	0.00199	GO:0006164~purine nucleotide biosynthetic process	PRPSAP1,MTHFD1
GOTERM_BP_DIRECT	negative regulation of cellular senescence	2	70	26	26481	0.0656	1	29.1	1	1	0.00215	GO:2000773~negative regulation of cellular senescence	ZKSCAN3,ABL1
GOTERM_BP_DIRECT	actin filament organization	3	70	163	26481	0.0676	1	6.96	1	1	0.00927	GO:0007015~actin filament organization	CDC42,PTK2B,CORO2B
GOTERM_BP_DIRECT	focal adhesion assembly	2	70	33	26481	0.0825	1	22.93	1	1	0.00345	GO:0048041~focal adhesion assembly	PTK2B,CORO2B
GOTERM_BP_DIRECT	adherens junction organization	2	70	34	26481	0.0849	1	22.25	1	1	0.00366	GO:0034332~adherens junction organization	EFNB2,CDC42
GOTERM_BP_DIRECT	phagocytosis, engulfment	2	70	38	26481	0.0945	1	19.91	1	1	0.00455	GO:0006911~phagocytosis, engulfment	CDC42,CLCN3
GOTERM_BP_DIRECT	sprouting angiogenesis	2	70	40	26481	0.0992	1	18.91	1	1	0.00504	GO:0002040~sprouting angiogenesis	CDC42,PTK2B
GOTERM_BP_DIRECT	blood vessel morphogenesis	2	70	40	26481	0.0992	1	18.91	1	1	0.00504	GO:0048514~blood vessel morphogenesis	AIMP1,EFNB2
