## Supplementary Table S9 for "Combinatorial Control of Corticospinal Axon Growth by Retinoic Acid Receptors"

### Sheet: RARG_CutandRun_GO
Category	Term	Count	List Total	Pop Hits	Pop Total	P-Value	Benjamini	Fold Enrichment	Bonferroni	FDR	Fisher Exact	Full Term	User Ids
GOTERM_BP_DIRECT	positive regulation of transcription by RNA polymerase II	61	456	1346	26481	1.44e-11	1.99e-08	2.63	3.54e-08	1.98e-08	5.27e-12	GO:0045944~positive regulation of transcription by RNA polymerase II	MESP1,RARG,ZFP407,MYT1L,IHH,TCF20,YBX1,IKZF2,HOXA13,PTMS,YY1,TBK1,MYBL2,HMGN3,NCOA1,FOXD3,POU1F1,LMO4,NCOA6,TET2,LMO7,EBF3,MITF,PAX5,DICER1,RUNX3,POU3F3,PAX2,OVOL2,NR5A1,ADCYAP1,MYCN,SUPT5,MYCS,MAML3,CEBPB,CTBP2,PRKDC,GATA6,ACVR1B,PURB,RXRA,SRY,ZBTB7B,PCK1,E2F7,ZBTB18,CREBBP,ZFP950,NR2F1,NFATC3,ESRRG,NFATC1,GRHL1,MAFA,SMAD5,ACVR2A,MED13L,SKI,KLF6,FEV
GOTERM_BP_DIRECT	regulation of transcription by RNA polymerase II	67	456	1571	26481	1.62e-11	1.99e-08	2.48	3.97e-08	1.98e-08	6.31e-12	GO:0006357~regulation of transcription by RNA polymerase II	PHF3,MESP1,MYT1L,MIDEAS,TCF20,IKZF2,HOXA13,YY1,ZFP281,ZXDC,HMGN3,ZFP777,FOXD3,BRD1,POU1F1,NKX6-2,LMO4,EBF3,MITF,PAX5,ARID1A,RUNX3,ARID1B,POU3F3,PAX2,OVOL2,NR5A1,MYCN,SUPT5,MYCS,ADNP,SOS1,ZFP9,CEBPB,CTBP2,TCF7,GATA6,TWIST2,FOXO6,FOXK1,NPAS3,PURB,RXRA,HIVEP3,SRY,ZBTB7B,ZFP784,E2F7,ZFP980,ZBTB18,CREBBP,ZFP950,IRX4,IRF2BP2,ESRRG,NFATC1,ZIC5,GRHL1,MAFA,SMAD5,MED13L,TADA2B,KLF6,ZZZ3,FEV,GNAS,SP9
GOTERM_BP_DIRECT	negative regulation of transcription by RNA polymerase II	51	456	1062	26481	1.31e-10	1.07e-07	2.79	3.21e-07	1.06e-07	4.54e-11	GO:0000122~negative regulation of transcription by RNA polymerase II	RARG,ZBTB24,MYT1L,ZFP800,CHD3,YBX1,BMI1,YBX3,YY1,ZFP281,FOXD3,POU1F1,NKX6-2,LMO4,MITF,PAX5,DICER1,ARID1A,RUNX3,POU3F3,PAX2,OVOL2,SUPT5,STRAP,ZFP9,CEBPB,TCF7,GATA6,TWIST2,FOXK1,PURB,MTA1,RXRA,MIER3,SRY,ZBTB7B,E2F7,TCFL5,ZBTB18,CREBBP,IRX4,NR2F1,NFATC3,IRF2BP2,NFATC1,SMAD5,NR2F6,SKI,PER3,INSM1,HSPA1A
GOTERM_BP_DIRECT	positive regulation of DNA-templated transcription	41	456	813	26481	3.06e-09	1.88e-06	2.93	7.53e-06	1.87e-06	9.93e-10	GO:0045893~positive regulation of DNA-templated transcription	MESP1,CEBPB,INO80D,GATA6,FOXK1,CHD3,NPAS3,YY1,MTA1,RXRA,ZFP281,ZXDC,SPIN1,HIVEP3,SRY,NCOA1,POU1F1,CREBBP,PTGES2,NCOA6,IRX4,NFATC3,ESRRG,EBF3,NFATC1,MITF,PAX5,ARID1A,MAFA,RUNX3,ARID1B,PAX2,POU3F3,OVOL2,TADA2B,NR5A1,MYCN,ARL2BP,FEV,MYCS,PRKCQ
GOTERM_BP_DIRECT	regulation of DNA-templated transcription	57	456	1568	26481	1.81e-07	8.88e-05	2.11	0.000444	8.83e-05	8.35e-08	GO:0006355~regulation of DNA-templated transcription	LIN54,RARG,ZFP407,ZBTB24,MYT1L,YBX1,IKZF2,HOXA13,YY1,EFEMP1,SPIN1,NCOA1,ZFP777,FOXD3,BRD1,POU1F1,NKX6-2,EBF3,MITF,PAX5,RUNX3,POU3F3,MLF1,PAX2,NR5A1,MYCN,MYCS,PRKCQ,ZFP9,L3MBTL3,CEBPB,TCF7,GATA6,FOXO6,FOXK1,ACVR1B,NPAS3,SBNO1,MTA1,RXRA,E2F7,ZFP980,TCFL5,CREBBP,ZFP950,IRX4,NR2F1,NFATC3,ESRRG,NFATC1,GRHL1,WTIP,MAFA,SMAD5,NR2F6,ZZZ3,FEV
GOTERM_BP_DIRECT	cell differentiation	35	456	779	26481	7.89e-07	0.000323	2.61	0.00194	0.000321	2.87e-07	GO:0030154~cell differentiation	RARG,CTBP2,MYT1L,NXN,ZFP800,TCF7,IHH,TWIST2,FOXK1,ALKBH5,RXRA,CCDC85B,GNA12,HIVEP3,SRY,ZBTB7B,TCFL5,FOXD3,NKX6-2,CADM1,NR2F1,MITF,PAX5,ZIC5,HSPA2,SMAD5,PAX2,ARHGAP24,NR2F6,NR5A1,ANGPTL6,FEV,PARD3,STRAP,INSM1
GOTERM_BP_DIRECT	regulation of signal transduction	12	456	113	26481	4.12e-06	0.00145	6.17	0.0101	0.00144	6.05e-07	GO:0009966~regulation of signal transduction	CNKSR2,PPP1R2,SPRED2,GPC1,HPCAL1,GNAS,SPRY1,GPC4,CD3E,ACVR1B,MALT1,ACVR2A
GOTERM_BP_DIRECT	modulation of chemical synaptic transmission	13	456	155	26481	1.62e-05	0.00459	4.87	0.0391	0.00457	3.07e-06	GO:0050804~modulation of chemical synaptic transmission	CHRNA7,CACNA1A,SLC7A11,BTBD9,DNM1,ABR,GABRR1,PLCB4,PRKAR2B,DLGAP1,LRRC4C,PRKACA,GRIA3
GOTERM_BP_DIRECT	positive regulation of gene expression	27	456	598	26481	1.68e-05	0.00459	2.62	0.0405	0.00457	6.15e-06	GO:0010628~positive regulation of gene expression	CEBPB,RARG,CSF2,CHRNA7,CD3E,ACVR1B,YY1,TBK1,SRY,ZBTB7B,NTSR1,MARK1,CREBBP,NFATC1,MITF,DICER1,POU3F3,OVOL2,NR5A1,ADCYAP1,MYCN,FEV,MYCS,CRH,FGFR4,HSPA1B,HSPA1A
GOTERM_BP_DIRECT	nervous system development	20	456	390	26481	5.25e-05	0.0129	2.98	0.121	0.0128	1.67e-05	GO:0007399~nervous system development	GABRB3,MYLIP,MYT1L,MAGI2,NR2F1,PAX5,NRG2,ARID1A,ACVR1B,ARID1B,PAX2,NR2F6,RXRA,CNTNAP5A,CNTNAP5C,GNG8,DIP2B,INSM1,KCTD16,EPHB3
GOTERM_BP_DIRECT	positive regulation of erythrocyte differentiation	6	456	31	26481	0.000172	0.0385	11.24	0.345	0.0383	1.29e-05	GO:0045648~positive regulation of erythrocyte differentiation	BRD1,PRKDC,ACVR1B,HSPA1B,ACVR2A,HSPA1A
GOTERM_BP_DIRECT	regulation of gene expression	22	456	508	26481	0.000217	0.0445	2.51	0.414	0.0442	8.22e-05	GO:0010468~regulation of gene expression	RARG,CSF2,NCOA6,GATA6,NR2F1,IHH,TET2,MITF,YBX1,DICER1,ACVR1B,BMI1,ATP1B1,YBX3,COMP,TBK1,C1D,CES1G,ADNP,INSM1,ZBTB7B,FGFR4
GOTERM_BP_DIRECT	intracellular signal transduction	21	456	477	26481	0.00026	0.0475	2.56	0.472	0.0472	9.45e-05	GO:0035556~intracellular signal transduction	MAP3K2,VAV3,PHLPP1,SHC3,DGKD,LRRC10B,NFATC1,NRG2,CNKSR2,PPP1R2,ABR,PLCB4,PRKD3,GNA12,PRKG2,PRKCQ,ASB2,ARHGEF7,PLCD3,MAP4K3,MARK1
GOTERM_BP_DIRECT	peptidyl-threonine phosphorylation	6	456	34	26481	0.00027	0.0475	10.25	0.486	0.0472	2.25e-05	GO:0018107~peptidyl-threonine phosphorylation	TBK1,SBK1,PRKDC,TTK,ACVR1B,PRKACA
GOTERM_BP_DIRECT	neuron projection development	12	456	190	26481	0.000474	0.0778	3.67	0.689	0.0773	0.000122	GO:0031175~neuron projection development	PSD,EXT1,ADCYAP1,UNC5A,CDC27,BICDL1,WASF1,NPTXR,RUNX3,LONRF2,CAMSAP1,PTPRG
GOTERM_BP_DIRECT	animal organ development	9	456	109	26481	0.000598	0.0892	4.79	0.77	0.0886	0.000115	GO:0048513~animal organ development	IRX4,GATA6,HIVEP3,SPRY1,NRG2,INSM1,SCN5A,SOBP,EPHB3
GOTERM_BP_DIRECT	signal transduction	34	456	1043	26481	0.000616	0.0892	1.89	0.78	0.0886	0.000312	GO:0007165~signal transduction	GM266,DGKD,WNT2B,CDKN1B,CHRNA7,ACVR1B,SHB,PTPRG,TRPM1,ABR,SCUBE1,CNTNAP5A,GNA11,CHN2,CNTNAP5C,GNA12,PRKG2,PDE6B,YWHAG,H60C,UNC5A,MAGI2,PPP2R5A,UNC5C,ARHGAP24,PLCB4,GKAP1,MOB2,TRIP10,GNAS,RADIL,IL17D,PLCD3,NSMAF
GOTERM_BP_DIRECT	negative regulation of DNA-templated transcription	26	456	715	26481	0.000696	0.0951	2.11	0.82	0.0945	0.000316	GO:0045892~negative regulation of DNA-templated transcription	MESP1,CEBPB,L3MBTL3,CDKN1B,CSF2,CTBP2,MIDEAS,GATA6,TWIST2,FOXK1,CHD3,PURB,MTA1,ZFP281,CCDC85B,BAHD1,TRIM66,ZBTB18,ZFP777,NKX6-2,PAX5,WTIP,PAX2,POU3F3,OVOL2,C1D
GOTERM_BP_DIRECT	negative regulation of gene expression	18	456	408	26481	0.000774	0.1	2.56	0.851	0.0996	0.000287	GO:0010629~negative regulation of gene expression	DICER1,CD3E,ACVR1B,SMAD5,OVOL2,YY1,TBK1,RXRA,MYCN,ZFP281,NOCT,MYCS,CRH,SRY,ADNP,ZBTB7B,FGFR4,MARK1
GOTERM_BP_DIRECT	heparan sulfate proteoglycan biosynthetic process	5	456	29	26481	0.00145	0.179	10.01	0.972	0.178	0.000125	GO:0015012~heparan sulfate proteoglycan biosynthetic process	HS3ST3B1,EXT1,HS6ST1,HS3ST4,HS3ST1
GOTERM_BP_DIRECT	tissue development	7	456	73	26481	0.0016	0.185	5.57	0.981	0.184	0.000262	GO:0009888~tissue development	NR5A1,LMO4,TCF7,HIVEP3,INSM1,PAX5,PAX2
GOTERM_BP_DIRECT	formin-nucleated actin cable assembly	3	456	4	26481	0.00173	0.185	43.55	0.986	0.184	2e-05	GO:0070649~formin-nucleated actin cable assembly	SPIRE2,SPIRE1,FMN2
GOTERM_BP_DIRECT	establishment of meiotic spindle localization	3	456	4	26481	0.00173	0.185	43.55	0.986	0.184	2e-05	GO:0051295~establishment of meiotic spindle localization	SPIRE2,SPIRE1,FMN2
GOTERM_BP_DIRECT	in utero embryonic development	16	456	366	26481	0.00181	0.186	2.54	0.988	0.185	0.000672	GO:0001701~in utero embryonic development	ZBTB18,FOXD3,EXOC3L2,NXN,GATA6,CELF4,IHH,UBR3,YBX1,ACVR1B,BMI1,YBX3,RXRA,SH3PXD2A,GNA12,GSE1
GOTERM_BP_DIRECT	negative regulation of glial cell proliferation	4	456	16	26481	0.00239	0.226	14.52	0.997	0.225	0.000134	GO:0060253~negative regulation of glial cell proliferation	ADCYAP1,NTM,IDH2,DICER1
GOTERM_BP_DIRECT	neural tube closure	8	456	106	26481	0.00239	0.226	4.38	0.997	0.225	0.000503	GO:0001843~neural tube closure	SKI,TRIM71,RARG,LMO4,ZIC5,ARID1A,PRKACA,PAX2
GOTERM_BP_DIRECT	regulation of voltage-gated calcium channel activity	3	456	6	26481	0.00422	0.385	29.04	1	0.382	9.76e-05	GO:1901385~regulation of voltage-gated calcium channel activity	HPCAL1,CACNA1A,CABP1
GOTERM_BP_DIRECT	bone morphogenesis	5	456	39	26481	0.0044	0.386	7.45	1	0.384	0.000526	GO:0060349~bone morphogenesis	SKI,EXT1,COMP,RARG,ATG9B
GOTERM_BP_DIRECT	camera-type eye development	7	456	95	26481	0.00598	0.508	4.28	1	0.504	0.00129	GO:0043010~camera-type eye development	SKI,RARG,RXRA,EFEMP1,IHH,MITF,PAX2
GOTERM_BP_DIRECT	intracellular transport	3	456	8	26481	0.0077	0.632	21.78	1	0.628	0.000266	GO:0046907~intracellular transport	SPIRE2,SPIRE1,FMN2
GOTERM_BP_DIRECT	monoatomic ion transport	11	456	240	26481	0.00896	0.708	2.66	1	0.704	0.00314	GO:0006811~monoatomic ion transport	SLC12A2,GABRB3,TRPM1,KCNG2,GABRR1,CHRNA7,HVCN1,CACNA1A,SCN5A,CNNM3,GRIA3
GOTERM_BP_DIRECT	cardiac muscle cell differentiation	5	456	48	26481	0.00922	0.708	6.05	1	0.704	0.00138	GO:0055007~cardiac muscle cell differentiation	MESP1,RXRA,GATA6,ARID1A,ASB2
GOTERM_BP_DIRECT	entrainment of circadian clock by photoperiod	4	456	26	26481	0.00977	0.708	8.93	1	0.704	0.000961	GO:0043153~entrainment of circadian clock by photoperiod	PER3,MTA1,PDE6B,NR2F6
GOTERM_BP_DIRECT	polar body extrusion after meiotic divisions	3	456	9	26481	0.00979	0.708	19.36	1	0.704	0.000394	GO:0040038~polar body extrusion after meiotic divisions	SPIRE2,SPIRE1,FMN2
GOTERM_BP_DIRECT	positive regulation of double-strand break repair	5	456	50	26481	0.0106	0.736	5.81	1	0.732	0.00166	GO:2000781~positive regulation of double-strand break repair	SPIRE2,SPIRE1,FMN2,ARID1A,ARID1B
GOTERM_BP_DIRECT	brain development	11	456	247	26481	0.0108	0.736	2.59	1	0.732	0.00389	GO:0007420~brain development	GABRB3,B4GALT2,EXT1,ABR,PRKDC,NCOA6,DMXL2,UNC5C,SLC7A11,BMI1,POU3F3
GOTERM_BP_DIRECT	fibroblast growth factor receptor signaling pathway	5	456	51	26481	0.0114	0.742	5.69	1	0.737	0.00181	GO:0008543~fibroblast growth factor receptor signaling pathway	TRIM71,EXT1,FLRT2,SOS1,FGFR4
GOTERM_BP_DIRECT	male gonad development	8	456	142	26481	0.0116	0.742	3.27	1	0.737	0.00328	GO:0008584~male gonad development	NR5A1,NCOA1,WNT2B,GATA6,INHBB,SRY,YBX3,ACVR2A
GOTERM_BP_DIRECT	multicellular organism growth	9	456	177	26481	0.0118	0.742	2.95	1	0.737	0.00371	GO:0035264~multicellular organism growth	SLC12A2,EXT1,COMP,RARG,ZFP950,IHH,GNAS,DICER1,SOS1
GOTERM_BP_DIRECT	negative regulation of inclusion body assembly	3	456	10	26481	0.0121	0.744	17.42	1	0.739	0.000556	GO:0090084~negative regulation of inclusion body assembly	HSPA2,HSPA1B,HSPA1A
GOTERM_BP_DIRECT	cell adhesion	19	456	582	26481	0.0124	0.744	1.9	1	0.739	0.00611	GO:0007155~cell adhesion	MYBPC3,CADM1,NTM,KLRA2,PCDH20,PCDH11X,SDC3,ATP1B1,COMP,EXT1,MAEA,FLRT2,CNTNAP5A,PARD3,CNTNAP5C,RADIL,CDH26,SCARF2,MPDZ
GOTERM_BP_DIRECT	labyrinthine layer blood vessel development	4	456	29	26481	0.0132	0.774	8.01	1	0.77	0.00147	GO:0060716~labyrinthine layer blood vessel development	NCOA6,PLCD3,HS6ST1,OVOL2
GOTERM_BP_DIRECT	regulation of myelination	4	456	30	26481	0.0145	0.83	7.74	1	0.825	0.00167	GO:0031641~regulation of myelination	RARG,NKX6-2,RXRA,DICER1
GOTERM_BP_DIRECT	peptidyl-serine phosphorylation	6	456	84	26481	0.0149	0.835	4.15	1	0.83	0.00331	GO:0018105~peptidyl-serine phosphorylation	TBK1,SBK1,PRKDC,TTK,PCK1,PRKACA
GOTERM_BP_DIRECT	spinal cord motor neuron differentiation	4	456	31	26481	0.0159	0.867	7.49	1	0.862	0.00189	GO:0021522~spinal cord motor neuron differentiation	LMO4,CACNA1A,DICER1,LONRF2
GOTERM_BP_DIRECT	regulation of cell population proliferation	10	456	225	26481	0.0163	0.87	2.58	1	0.865	0.00593	GO:0042127~regulation of cell population proliferation	CSF2,TRNP1,TCF7,PLA2G4A,MITF,INSM1,SLC7A11,PLCD3,SOS1,TCFL5
GOTERM_BP_DIRECT	cellular response to calcium ion	6	456	88	26481	0.0179	0.93	3.96	1	0.925	0.00417	GO:0071277~cellular response to calcium ion	ALOX5AP,HPCAL1,NFATC3,NFATC1,INHBB,SCN5A
GOTERM_BP_DIRECT	neuron differentiation	10	456	232	26481	0.0194	0.93	2.5	1	0.925	0.00724	GO:0030182~neuron differentiation	CEBPB,WNT2B,CNTNAP5A,MYT1L,XRN2,IRX4,CNTNAP5C,ADNP,INSM1,RUNX3
GOTERM_BP_DIRECT	retinal pigment epithelium development	3	456	13	26481	0.0203	0.93	13.4	1	0.925	0.00128	GO:0003406~retinal pigment epithelium development	RARG,IHH,PAX2
GOTERM_BP_DIRECT	regulation of cell fate specification	3	456	13	26481	0.0203	0.93	13.4	1	0.925	0.00128	GO:0042659~regulation of cell fate specification	MTA1,LMO4,CHD3
GOTERM_BP_DIRECT	cellular response to glucagon stimulus	3	456	13	26481	0.0203	0.93	13.4	1	0.925	0.00128	GO:0071377~cellular response to glucagon stimulus	GNAS,PCK1,PRKACA
GOTERM_BP_DIRECT	actin nucleation	3	456	13	26481	0.0203	0.93	13.4	1	0.925	0.00128	GO:0045010~actin nucleation	SPIRE2,SPIRE1,FMN2
GOTERM_BP_DIRECT	gamma-aminobutyric acid signaling pathway	4	456	34	26481	0.0203	0.93	6.83	1	0.925	0.00267	GO:0007214~gamma-aminobutyric acid signaling pathway	SLC12A2,GABRB3,GABBR2,CACNA1A
GOTERM_BP_DIRECT	neuron development	6	456	91	26481	0.0204	0.93	3.83	1	0.925	0.00491	GO:0048666~neuron development	ZBTB18,GABRB3,MYT1L,IHH,HS6ST1,NR2F6
GOTERM_BP_DIRECT	cellular response to interleukin-1	5	456	61	26481	0.0208	0.93	4.76	1	0.925	0.00399	GO:0071347~cellular response to interleukin-1	YY1,CEBPB,INHBB,PCK1,BMI1
GOTERM_BP_DIRECT	negative regulation of neuron projection development	6	456	94	26481	0.0231	1	3.71	1	0.994	0.00575	GO:0010977~negative regulation of neuron projection development	RAP1GAP2,MYLIP,EFEMP1,NTM,NR2F1,PTPRG
GOTERM_BP_DIRECT	NADP+ metabolic process	3	456	14	26481	0.0234	1	12.44	1	0.994	0.0016	GO:0006739~NADP+ metabolic process	NOCT,IDH2,ME1
GOTERM_BP_DIRECT	myeloid cell differentiation	4	456	37	26481	0.0254	1	6.28	1	0.994	0.00366	GO:0030099~myeloid cell differentiation	L3MBTL3,CSF2,NCOA6,TET2
GOTERM_BP_DIRECT	negative regulation of transforming growth factor beta receptor signaling pathway	6	456	100	26481	0.0292	1	3.48	1	0.994	0.00772	GO:0030512~negative regulation of transforming growth factor beta receptor signaling pathway	SKI,SPRED2,STRAP,SPRY1,OVOL2,HSPA1A
GOTERM_BP_DIRECT	heart development	12	456	333	26481	0.03	1	2.09	1	0.994	0.0134	GO:0007507~heart development	CDKN1B,RXRA,PRKDC,NCOA6,CIROZ,GNA11,DNAH5,IRX4,NFATC3,NFATC1,ASB2,OVOL2
GOTERM_BP_DIRECT	actin filament network formation	3	456	16	26481	0.0302	1	10.89	1	0.994	0.0024	GO:0051639~actin filament network formation	FHOD3,SPIRE2,SPIRE1
GOTERM_BP_DIRECT	nuclear export	3	456	16	26481	0.0302	1	10.89	1	0.994	0.0024	GO:0051168~nuclear export	CDKN1B,NEMF,MALT1
GOTERM_BP_DIRECT	negative regulation of cell population proliferation	14	456	419	26481	0.0302	1	1.94	1	0.994	0.0145	GO:0008285~negative regulation of cell population proliferation	ZFP777,RARG,CDKN1B,MAGI2,TWIST2,OVOL2,SKI,RXRA,SPRY1,INSM1,KIFAP3,E2F7,HSPA1B,HSPA1A
GOTERM_BP_DIRECT	chromatin remodeling	12	456	334	26481	0.031	1	2.09	1	0.994	0.0136	GO:0006338~chromatin remodeling	YY1,TADA2B,CREBBP,BRD1,MTA1,INO80D,KMT5B,CHD3,ARID1A,BMI1,PRKACA,ARID1B
GOTERM_BP_DIRECT	negative regulation of epithelial to mesenchymal transition	4	456	40	26481	0.0311	1	5.81	1	0.994	0.00486	GO:0010719~negative regulation of epithelial to mesenchymal transition	SPRED2,SPRY1,OVOL2,MARK1
GOTERM_BP_DIRECT	memory	7	456	137	26481	0.0313	1	2.97	1	0.994	0.00973	GO:0007613~memory	GABRB3,B4GALT2,CEBPB,CHRNA7,CRH,FOXO6,KCTD16
GOTERM_BP_DIRECT	positive regulation of T cell activation	4	456	41	26481	0.0332	1	5.67	1	0.994	0.00531	GO:0050870~positive regulation of T cell activation	PRKCQ,CD3E,MALT1,YWHAG
GOTERM_BP_DIRECT	calcineurin-NFAT signaling cascade	3	456	17	26481	0.0338	1	10.25	1	0.994	0.00288	GO:0033173~calcineurin-NFAT signaling cascade	TPRG1L,NFATC3,NFATC1
GOTERM_BP_DIRECT	polyadenylation-dependent ncRNA catabolic process	2	456	2	26481	0.0341	1	58.07	1	0.994	0.000296	GO:0043634~polyadenylation-dependent ncRNA catabolic process	TENT4A,TENT4B
GOTERM_BP_DIRECT	face morphogenesis	4	456	42	26481	0.0353	1	5.53	1	0.994	0.00579	GO:0060325~face morphogenesis	SKI,CREBBP,ZFP950,TWIST2
GOTERM_BP_DIRECT	negative regulation of intracellular signal transduction	3	456	18	26481	0.0376	1	9.68	1	0.994	0.00341	GO:1902532~negative regulation of intracellular signal transduction	SPRED2,PHLPP1,CHRNA7
GOTERM_BP_DIRECT	osteoblast differentiation	6	456	108	26481	0.0388	1	3.23	1	0.994	0.0111	GO:0001649~osteoblast differentiation	TWIST2,IHH,ERH,ZFP9,SMAD5,ACVR2A
GOTERM_BP_DIRECT	maintenance of postsynaptic density structure	3	456	19	26481	0.0415	1	9.17	1	0.994	0.004	GO:0099562~maintenance of postsynaptic density structure	PSD,MAGI2,DLGAP1
GOTERM_BP_DIRECT	chondrocyte proliferation	3	456	19	26481	0.0415	1	9.17	1	0.994	0.004	GO:0035988~chondrocyte proliferation	EXT1,COMP,IHH
GOTERM_BP_DIRECT	positive regulation of apoptotic process	13	456	398	26481	0.0436	1	1.9	1	0.994	0.0214	GO:0043065~positive regulation of apoptotic process	NCOA1,USP7,RARG,PRKDC,GATA6,NFATC3,PLA2G4A,UNC5C,RXRA,SPRY1,ARHGEF7,NTSR1,NSMAF
GOTERM_BP_DIRECT	regulation of embryonic development	4	456	46	26481	0.0444	1	5.05	1	0.994	0.008	GO:0045995~regulation of embryonic development	YY1,ZZZ3,INO80D,NOCT
GOTERM_BP_DIRECT	intracellular potassium ion homeostasis	3	456	20	26481	0.0456	1	8.71	1	0.994	0.00465	GO:0030007~intracellular potassium ion homeostasis	SLC12A2,PRKACA,ATP1B1
GOTERM_BP_DIRECT	regulation of developmental process	4	456	47	26481	0.0469	1	4.94	1	0.994	0.00863	GO:0050793~regulation of developmental process	BRD1,LMO4,GATA6,EPHB3
GOTERM_BP_DIRECT	embryonic digestive tract morphogenesis	3	456	21	26481	0.0499	1	8.3	1	0.994	0.00536	GO:0048557~embryonic digestive tract morphogenesis	TCF7,IHH,OVOL2
GOTERM_BP_DIRECT	regulation of stem cell differentiation	3	456	21	26481	0.0499	1	8.3	1	0.994	0.00536	GO:2000736~regulation of stem cell differentiation	MTA1,CHD3,DICER1
GOTERM_BP_DIRECT	genomic imprinting	3	456	21	26481	0.0499	1	8.3	1	0.994	0.00536	GO:0071514~genomic imprinting	GABRB3,ZDBF2,GNAS
GOTERM_BP_DIRECT	erythrocyte maturation	3	456	21	26481	0.0499	1	8.3	1	0.994	0.00536	GO:0043249~erythrocyte maturation	L3MBTL3,BRD1,MAEA
GOTERM_BP_DIRECT	activin receptor signaling pathway	3	456	21	26481	0.0499	1	8.3	1	0.994	0.00536	GO:0032924~activin receptor signaling pathway	INHBB,ACVR1B,ACVR2A
GOTERM_BP_DIRECT	chemical synaptic transmission	7	456	154	26481	0.0504	1	2.64	1	0.994	0.0176	GO:0007268~chemical synaptic transmission	GABRB3,FGF14,CHRNA7,DMXL2,CLSTN1,CACNA1A,DLGAP1
GOTERM_BP_DIRECT	negative regulation of nuclear-transcribed mRNA poly(A) tail shortening	2	456	3	26481	0.0507	1	38.71	1	0.994	0.000878	GO:0060212~negative regulation of nuclear-transcribed mRNA poly(A) tail shortening	TENT4A,TENT4B
GOTERM_BP_DIRECT	heart morphogenesis	5	456	82	26481	0.0529	1	3.54	1	0.994	0.0137	GO:0003007~heart morphogenesis	MYBPC3,MESP1,RXRA,FLRT2,SOS1
GOTERM_BP_DIRECT	neuropeptide signaling pathway	6	456	118	26481	0.0532	1	2.95	1	0.994	0.0165	GO:0007218~neuropeptide signaling pathway	ADCYAP1,PTGDR2,CRH,SCG5,GPR83,NTSR1
GOTERM_BP_DIRECT	glycosaminoglycan biosynthetic process	3	456	22	26481	0.0543	1	7.92	1	0.994	0.00612	GO:0006024~glycosaminoglycan biosynthetic process	HS3ST3B1,EXT1,HS3ST1
GOTERM_BP_DIRECT	negative regulation of apoptotic process	19	456	693	26481	0.0544	1	1.59	1	0.994	0.0326	GO:0043066~negative regulation of apoptotic process	RARG,CDKN1B,PRKDC,TCF7,TWIST2,GATA6,IHH,MITF,FMN2,YBX3,SMAD5,PAX2,POU3F3,PTMS,COMP,KIFAP3,NTSR1,HSPA1B,HSPA1A
GOTERM_BP_DIRECT	mRNA catabolic process	4	456	50	26481	0.0546	1	4.65	1	0.994	0.0107	GO:0006402~mRNA catabolic process	SKI,NOCT,HSPA1B,HSPA1A
GOTERM_BP_DIRECT	roof of mouth development	5	456	83	26481	0.0548	1	3.5	1	0.994	0.0144	GO:0060021~roof of mouth development	SKI,GABRB3,ZFP950,SOS1,EPHB3
GOTERM_BP_DIRECT	cellular response to nutrient levels	5	456	83	26481	0.0548	1	3.5	1	0.994	0.0144	GO:0031669~cellular response to nutrient levels	CREBBP,USP7,TBK1,PRKACA,YWHAG
GOTERM_BP_DIRECT	positive regulation of synapse assembly	5	456	84	26481	0.0568	1	3.46	1	0.994	0.0151	GO:0051965~positive regulation of synapse assembly	FLRT2,CLSTN1,SYNDIG1,ADNP,EPHB3
GOTERM_BP_DIRECT	cardiac muscle contraction	4	456	51	26481	0.0573	1	4.55	1	0.994	0.0115	GO:0060048~cardiac muscle contraction	MYBPC3,SCN5A,ATP1B1,SMAD5
GOTERM_BP_DIRECT	chromatin organization	11	456	327	26481	0.0573	1	1.95	1	0.994	0.0272	GO:0006325~chromatin organization	L3MBTL3,H4C17,BRD1,ZZZ3,H2BL1,NCOA6,MIDEAS,CHD3,ARID1A,BMI1,HMGN3
GOTERM_BP_DIRECT	protein refolding	3	456	23	26481	0.0588	1	7.57	1	0.994	0.00695	GO:0042026~protein refolding	HSPA2,HSPA1B,HSPA1A
GOTERM_BP_DIRECT	cAMP/PKA signal transduction	3	456	23	26481	0.0588	1	7.57	1	0.994	0.00695	GO:0141156~cAMP/PKA signal transduction	CREBBP,AKAP6,PRKACA
GOTERM_BP_DIRECT	negative regulation of chondrocyte differentiation	3	456	23	26481	0.0588	1	7.57	1	0.994	0.00695	GO:0032331~negative regulation of chondrocyte differentiation	RARG,EFEMP1,CHADL
GOTERM_BP_DIRECT	synaptic transmission, glutamatergic	4	456	53	26481	0.0629	1	4.38	1	0.994	0.0131	GO:0035249~synaptic transmission, glutamatergic	EXT1,SHC3,CACNA1A,GRIA3
GOTERM_BP_DIRECT	regulation of cell differentiation	4	456	53	26481	0.0629	1	4.38	1	0.994	0.0131	GO:0045595~regulation of cell differentiation	CEBPB,DICER1,RUNX3,TCFL5
GOTERM_BP_DIRECT	cardiac muscle hypertrophy in response to stress	3	456	24	26481	0.0634	1	7.26	1	0.994	0.00785	GO:0014898~cardiac muscle hypertrophy in response to stress	GATA6,NFATC3,ATP2A2
GOTERM_BP_DIRECT	heterophilic cell-cell adhesion	4	456	54	26481	0.0657	1	4.3	1	0.994	0.0139	GO:0007157~heterophilic cell-cell adhesion	CADM1,NTM,SCARF2,NECTIN1
GOTERM_BP_DIRECT	negative regulation of cell growth	6	456	126	26481	0.0666	1	2.77	1	0.994	0.0221	GO:0030308~negative regulation of cell growth	CDKN1B,CCDC85B,FOXK1,ACVR1B,HSPA1B,HSPA1A
GOTERM_BP_DIRECT	cellular response to Thyroglobulin triiodothyronine	2	456	4	26481	0.067	1	29.04	1	0.994	0.00173	GO:1904017~cellular response to Thyroglobulin triiodothyronine	NCOA1,INHBB
GOTERM_BP_DIRECT	positive regulation of ubiquitin-protein transferase activity	2	456	4	26481	0.067	1	29.04	1	0.994	0.00173	GO:0051443~positive regulation of ubiquitin-protein transferase activity	ARRDC3,BMI1
GOTERM_BP_DIRECT	regulation of cell cycle	9	456	250	26481	0.068	1	2.09	1	0.994	0.0298	GO:0051726~regulation of cell cycle	YY1,CDKN1B,ZZZ3,INO80D,TRNP1,DICER1,INSM1,PRKACA,OVOL2
GOTERM_BP_DIRECT	dendritic spine development	3	456	25	26481	0.0682	1	6.97	1	0.994	0.0088	GO:0060996~dendritic spine development	SPIRE1,ARID1B,EPHB3
GOTERM_BP_DIRECT	retinoic acid receptor signaling pathway	3	456	25	26481	0.0682	1	6.97	1	0.994	0.0088	GO:0048384~retinoic acid receptor signaling pathway	RARG,RXRA,ESRRG
GOTERM_BP_DIRECT	positive regulation of sodium ion transport	3	456	25	26481	0.0682	1	6.97	1	0.994	0.0088	GO:0010765~positive regulation of sodium ion transport	FGF14,GNAS,SCN5A
GOTERM_BP_DIRECT	potassium ion transport	6	456	127	26481	0.0684	1	2.74	1	0.994	0.0229	GO:0006813~potassium ion transport	SLC12A2,NSF,KCNG2,CDKN1B,KCNMB4,ATP1B1
GOTERM_BP_DIRECT	cell maturation	4	456	55	26481	0.0687	1	4.22	1	0.994	0.0148	GO:0048469~cell maturation	RXRA,BFSP1,IHH,RUNX3
GOTERM_BP_DIRECT	response to retinoic acid	4	456	56	26481	0.0717	1	4.15	1	0.994	0.0158	GO:0032526~response to retinoic acid	NCOA1,RARG,RXRA,GATA6
GOTERM_BP_DIRECT	angiogenesis	10	456	297	26481	0.0721	1	1.96	1	0.994	0.034	GO:0001525~angiogenesis	VAV3,ANGPTL6,DICER1,PLCD3,SHB,HS6ST1,SMAD5,ARHGAP24,OVOL2,EPHB3
GOTERM_BP_DIRECT	positive regulation of interleukin-4 production	3	456	26	26481	0.073	1	6.7	1	0.994	0.00983	GO:0032753~positive regulation of interleukin-4 production	CEBPB,PRKCQ,CD3E
GOTERM_BP_DIRECT	endocrine pancreas development	3	456	26	26481	0.073	1	6.7	1	0.994	0.00983	GO:0031018~endocrine pancreas development	NKX6-2,ZFP800,INSM1
GOTERM_BP_DIRECT	action potential	4	456	58	26481	0.0779	1	4	1	0.994	0.0177	GO:0001508~action potential	KCNG2,GNA11,KCNMB4,AKAP6
GOTERM_BP_DIRECT	protein K63-linked deubiquitination	3	456	27	26481	0.078	1	6.45	1	0.994	0.0109	GO:0070536~protein K63-linked deubiquitination	OTUD4,USP7,OTUD1
GOTERM_BP_DIRECT	antiviral innate immune response	5	456	95	26481	0.0813	1	3.06	1	0.994	0.0243	GO:0140374~antiviral innate immune response	OTUD4,USP7,TBK1,TOMM70A,NT5C2
GOTERM_BP_DIRECT	ligand-gated ion channel signaling pathway	2	456	5	26481	0.083	1	23.23	1	0.994	0.00286	GO:1990806~ligand-gated ion channel signaling pathway	GNA11,CHRNA7
GOTERM_BP_DIRECT	embryonic skeletal joint development	2	456	5	26481	0.083	1	23.23	1	0.994	0.00286	GO:0072498~embryonic skeletal joint development	EXT1,IHH
GOTERM_BP_DIRECT	embryonic hindgut morphogenesis	2	456	5	26481	0.083	1	23.23	1	0.994	0.00286	GO:0048619~embryonic hindgut morphogenesis	TCF7,HOXA13
GOTERM_BP_DIRECT	cellular heat acclimation	2	456	5	26481	0.083	1	23.23	1	0.994	0.00286	GO:0070370~cellular heat acclimation	HSPA1B,HSPA1A
GOTERM_BP_DIRECT	anterior/posterior axon guidance	2	456	5	26481	0.083	1	23.23	1	0.994	0.00286	GO:0033564~anterior/posterior axon guidance	UNC5A,UNC5C
GOTERM_BP_DIRECT	T cell receptor V(D)J recombination	2	456	5	26481	0.083	1	23.23	1	0.994	0.00286	GO:0033153~T cell receptor V(D)J recombination	PRKDC,TCF7
GOTERM_BP_DIRECT	positive regulation of follicle-stimulating hormone secretion	2	456	5	26481	0.083	1	23.23	1	0.994	0.00286	GO:0046881~positive regulation of follicle-stimulating hormone secretion	INHBB,ACVR2A
GOTERM_BP_DIRECT	regulation of axonogenesis	3	456	28	26481	0.0831	1	6.22	1	0.994	0.0121	GO:0050770~regulation of axonogenesis	CACNA1A,LRRC4C,EPHB3
GOTERM_BP_DIRECT	cGAS/STING signaling pathway	3	456	28	26481	0.0831	1	6.22	1	0.994	0.0121	GO:0140896~cGAS/STING signaling pathway	ZDHHC18,TBK1,PRKDC
GOTERM_BP_DIRECT	SMAD protein signal transduction	3	456	28	26481	0.0831	1	6.22	1	0.994	0.0121	GO:0060395~SMAD protein signal transduction	MAGI2,SMAD5,ACVR2A
GOTERM_BP_DIRECT	hemopoiesis	5	456	96	26481	0.0837	1	3.02	1	0.994	0.0253	GO:0030097~hemopoiesis	ZFP950,TET2,BMI1,SHB,RUNX3
GOTERM_BP_DIRECT	thymus development	4	456	60	26481	0.0843	1	3.87	1	0.994	0.0198	GO:0048538~thymus development	PRKDC,LMO4,NFATC3,EPHB3
GOTERM_BP_DIRECT	skeletal system development	6	456	136	26481	0.0859	1	2.56	1	0.994	0.0306	GO:0001501~skeletal system development	COMP,GNA11,IHH,GNAS,BMI1,SMAD5
GOTERM_BP_DIRECT	negative regulation of protein ubiquitination	4	456	61	26481	0.0875	1	3.81	1	0.994	0.021	GO:0031397~negative regulation of protein ubiquitination	NXN,HSPA1B,CEP78,HSPA1A
GOTERM_BP_DIRECT	positive regulation of insulin secretion involved in cellular response to glucose stimulus	4	456	61	26481	0.0875	1	3.81	1	0.994	0.021	GO:0035774~positive regulation of insulin secretion involved in cellular response to glucose stimulus	GPR27,NCOA6,CRH,GNAS
GOTERM_BP_DIRECT	cell development	4	456	61	26481	0.0875	1	3.81	1	0.994	0.021	GO:0048468~cell development	YY1,IRX4,RUNX3,MALT1
GOTERM_BP_DIRECT	neuromuscular process	4	456	61	26481	0.0875	1	3.81	1	0.994	0.021	GO:0050905~neuromuscular process	COMP,FGF14,CACNA1A,LONRF2
GOTERM_BP_DIRECT	protein K48-linked deubiquitination	3	456	29	26481	0.0883	1	6.01	1	0.994	0.0133	GO:0071108~protein K48-linked deubiquitination	OTUD4,CREBBP,USP7
GOTERM_BP_DIRECT	negative regulation of miRNA transcription	3	456	29	26481	0.0883	1	6.01	1	0.994	0.0133	GO:1902894~negative regulation of miRNA transcription	YY1,GATA6,NFATC3
GOTERM_BP_DIRECT	placenta development	4	456	62	26481	0.0909	1	3.75	1	0.994	0.0221	GO:0001890~placenta development	CDKN1B,RXRA,GSE1,E2F7
GOTERM_BP_DIRECT	spermatogenesis	16	456	596	26481	0.0918	1	1.56	1	0.994	0.0564	GO:0007283~spermatogenesis	SPAG17,CADM1,BTBD35F5,INHBB,PAX5,HSPA2,YBX3,ACVR2A,YY1,ALKBH5,XRN2,DMXL2,TBPL1,SRY,CEP78,TCFL5
GOTERM_BP_DIRECT	mesoderm development	3	456	30	26481	0.0935	1	5.81	1	0.994	0.0146	GO:0007498~mesoderm development	EXT1,ACVR1B,ACVR2A
GOTERM_BP_DIRECT	regulation of small GTPase mediated signal transduction	3	456	30	26481	0.0935	1	5.81	1	0.994	0.0146	GO:0051056~regulation of small GTPase mediated signal transduction	RAP1GAP2,CHN2,ARHGAP24
GOTERM_BP_DIRECT	DNA-templated transcription	5	456	100	26481	0.0939	1	2.9	1	0.994	0.0295	GO:0006351~DNA-templated transcription	PHF3,FOXD3,CEBPB,MITF,MLF1
GOTERM_BP_DIRECT	regulation of postsynapse assembly	4	456	63	26481	0.0943	1	3.69	1	0.994	0.0233	GO:0150052~regulation of postsynapse assembly	PSD,FLRT2,SYNDIG1,MARK1
GOTERM_BP_DIRECT	bone development	5	456	101	26481	0.0965	1	2.87	1	0.994	0.0306	GO:0060348~bone development	RARG,CADM1,GNAS,TMEM38B,SMAD5
GOTERM_BP_DIRECT	cartilage development	5	456	101	26481	0.0965	1	2.87	1	0.994	0.0306	GO:0051216~cartilage development	COMP,IHH,GNAS,DICER1,SMAD5
GOTERM_BP_DIRECT	sensory perception of temperature stimulus	2	456	6	26481	0.0988	1	19.36	1	0.994	0.00424	GO:0050951~sensory perception of temperature stimulus	GABRB3,BTBD9
GOTERM_BP_DIRECT	histamine secretion	2	456	6	26481	0.0988	1	19.36	1	0.994	0.00424	GO:0001821~histamine secretion	ADCYAP1,CSF2
GOTERM_BP_DIRECT	negative regulation of vascular associated smooth muscle cell differentiation	2	456	6	26481	0.0988	1	19.36	1	0.994	0.00424	GO:1905064~negative regulation of vascular associated smooth muscle cell differentiation	NFATC3,NFATC1
GOTERM_BP_DIRECT	negative regulation of lens fiber cell differentiation	2	456	6	26481	0.0988	1	19.36	1	0.994	0.00424	GO:1902747~negative regulation of lens fiber cell differentiation	SPRED2,SPRY1
GOTERM_BP_DIRECT	pancreatic A cell differentiation	2	456	6	26481	0.0988	1	19.36	1	0.994	0.00424	GO:0003310~pancreatic A cell differentiation	GATA6,INSM1
GOTERM_BP_DIRECT	camera-type eye morphogenesis	3	456	31	26481	0.0989	1	5.62	1	0.994	0.016	GO:0048593~camera-type eye morphogenesis	SKI,YY1,NECTIN1
GOTERM_BP_DIRECT	hematopoietic stem cell homeostasis	3	456	31	26481	0.0989	1	5.62	1	0.994	0.016	GO:0061484~hematopoietic stem cell homeostasis	EXT1,TET2,BMI1
GOTERM_BP_DIRECT	positive regulation of cold-induced thermogenesis	5	456	102	26481	0.0991	1	2.85	1	0.994	0.0317	GO:0120162~positive regulation of cold-induced thermogenesis	ADCYAP1,CEBPB,GNAS,ESRRG,ZBTB7B

### Sheet: RARA_CutandRun_GO
Category	Term	Count	List Total	Pop Hits	Pop Total	P-Value	Benjamini	Fold Enrichment	Bonferroni	FDR	Fisher Exact	Full Term	User Ids
GOTERM_BP_DIRECT	face development	3	74	24	26481	0.00199	0.574	44.73	0.663	0.574	4.06e-05	GO:0060324~face development	RARG,CHD7,ZFAND5
GOTERM_BP_DIRECT	in utero embryonic development	6	74	366	26481	0.00342	0.574	5.87	0.846	0.574	0.000562	GO:0001701~in utero embryonic development	ARNT2,MAF,MECOM,CHD7,ZFAND5,DSC3
GOTERM_BP_DIRECT	positive regulation of transcription by RNA polymerase II	11	74	1346	26481	0.00374	0.574	2.92	0.871	0.574	0.00123	GO:0045944~positive regulation of transcription by RNA polymerase II	ARNT2,RARG,MAF,MECOM,PRKDC,CHD7,IRF2,S1PR1,LDB2,ZFP982,CDC73
GOTERM_BP_DIRECT	embryonic hindlimb morphogenesis	3	74	35	26481	0.0042	0.574	30.67	0.9	0.574	0.000129	GO:0035116~embryonic hindlimb morphogenesis	RARG,MECOM,CHD7
GOTERM_BP_DIRECT	cell adhesion	7	74	582	26481	0.00539	0.588	4.3	0.948	0.588	0.0012	GO:0007155~cell adhesion	CD226,CTNNA2,TLN2,FAT4,CTNNAL1,COL19A1,DSC3
GOTERM_BP_DIRECT	negative regulation of apoptotic process	7	74	693	26481	0.0122	1	3.61	0.999	1	0.00322	GO:0043066~negative regulation of apoptotic process	ARNT2,BABAM2,RARG,PRAMEL57,PRAMEL34,PRKDC,CDC73
GOTERM_BP_DIRECT	growth plate cartilage chondrocyte growth	2	74	5	26481	0.0137	1	143.14	0.999	1	7.66e-05	GO:0003430~growth plate cartilage chondrocyte growth	RARG,CST5
GOTERM_BP_DIRECT	T cell migration	2	74	10	26481	0.0272	1	71.57	1	1	0.000342	GO:0072678~T cell migration	S1PR1,ITGB7
GOTERM_BP_DIRECT	cell-cell adhesion	4	74	235	26481	0.0272	1	6.09	1	1	0.00428	GO:0098609~cell-cell adhesion	ITGB7,CTNNA2,TLN2,DSC3
GOTERM_BP_DIRECT	brain development	4	74	247	26481	0.0309	1	5.8	1	1	0.0051	GO:0007420~brain development	ARNT2,ABR,PRKDC,S1PR1
GOTERM_BP_DIRECT	positive regulation of cell population proliferation	6	74	654	26481	0.0344	1	3.28	1	1	0.00994	GO:0008284~positive regulation of cell population proliferation	ARNT2,RARG,PRAMEL57,PRAMEL34,NTRK3,S1PR1
GOTERM_BP_DIRECT	positive regulation of positive chemotaxis	2	74	14	26481	0.0379	1	51.12	1	1	0.000686	GO:0050927~positive regulation of positive chemotaxis	NTRK3,S1PR1
GOTERM_BP_DIRECT	lens fiber cell differentiation	2	74	15	26481	0.0406	1	47.71	1	1	0.00079	GO:0070306~lens fiber cell differentiation	MAF,NTRK3
GOTERM_BP_DIRECT	nuclear export	2	74	16	26481	0.0432	1	44.73	1	1	0.000901	GO:0051168~nuclear export	NEMF,MALT1
GOTERM_BP_DIRECT	regulation of epithelial cell proliferation	2	74	23	26481	0.0615	1	31.12	1	1	0.00188	GO:0050678~regulation of epithelial cell proliferation	PRKDC,SERPINB5
GOTERM_BP_DIRECT	cell differentiation	6	74	779	26481	0.0638	1	2.76	1	1	0.0217	GO:0030154~cell differentiation	ALKBH5,RARG,MECOM,SEMA6D,CTNNA2,COL19A1
GOTERM_BP_DIRECT	epithelium development	2	74	24	26481	0.0641	1	29.82	1	1	0.00204	GO:0060429~epithelium development	RARG,CHD7
GOTERM_BP_DIRECT	negative regulation of cell differentiation	3	74	166	26481	0.0769	1	6.47	1	1	0.0113	GO:0045596~negative regulation of cell differentiation	RARG,PRAMEL57,PRAMEL34
