## Supplementary Table S10 for "Combinatorial Control of Corticospinal Axon Growth by Retinoic Acid Receptors"

### Sheet: Sheet1
	RARA					RARG							RAR combo							GFP control
	Neuron 1	Neuron 2	Neuron 3	Neuron 4		Neuron 1	Neuron 2	Neuron 3	Neuron 4	Neuron 5	Neuron 6		Neuron 1	Neuron 2	Neuron 3	Neuron 4	Neuron 5	Neuron 6			Neuron 1	neuron 8	Neuron 8.2	Neuron 8.3		Neuron 40	Neuron 40.1	Neuron 40.2	Neuron 82	Neuron 70	Neuron 70.1		Neuron 55	Neuron 55.1
	284.859	198.51	176.428	275.071		443.619	259.875	556.239	300.431	395.117	304.206		426.767	360.818	237.278	276.788	225.852	284.858			470.449	284.208	103.852	179.614		233.926	255.339	222.749	335.675	466.046	261.244		324.612	324.681
	274.83	122.645	170.203	211.446		492.332	501.247	281.282	648.069	374.114	220.825		333.642	323.944	290.758	234.508	130.104	284.845			397.986	173.245	107.325	181.257		170.89	106.01	119.692	231.834	179.41	71.824		277.32	141.824
	267.024	93.371	130.225	199.197		296.532	316.195	311.993	392.371	292.567	286.621		184.569	459.332	121.257	292.045	142.59	292.597			271.438	159.937		110.481		180.661		132.745	224.911	112.567	80.542		115.753	102.172
	204.813	118.191	125.323	268.254		238.074	223.855	417.047	232.377	336.209	315.862		203.93	280.758	280.411	284.224	135.935	238.153			189.727	68.33		79.7		69.365		144.551	91.026	92.597			67.763	122.757
	257.129	178.546	163.046	216.213		285.145	425.967	313.218	225.983	201.571	365.895		202.154	253.118	223.376	248.306	110.312	137.645			113.343	168.579		56.19		96.651			66.239				74.638
	177.333	127.046	119.578	170.344		324.922	289.59	228.863	255.237	320.889	193.416		178.542	242.791	171.752	309.425	137.592	251.404								51.179							69.235
	181.04	93.5	136.029	149.199		224.247	455.065	461.226	173.103	141.188	379.516		195.613	208.742	122.308	316.696	175.867	105.289								57.423							50.765
	193.983	73.48	52.146	165.256		178.892	301.853	139.694		347.96	246.691			121.362	117.403	283.292	189.29	99.621															49.264
	153.478	111.28	56.256	163.598		309.371	293.661	123.455		265.319	383.894			287.893	167.851	187.931	190.775	59.703
	169.816	144.107	44.483	124.982			175.8	88.011		332.433	315.05			107.984	190.935	379.199	152.485	219.609
	119.085	62.255	131.536	142.522			200.83	139.521		463.442	268.621				130.258	396.842	97.684	103.907
	219.813			132.999			327.727	163.154		345.216	274.413				99.797	258.666	159.732	192.663
	196.356						311.724			240.706	223.875				152.996		72.364	293.393
	207.797									234.49					156.787		78.958	225.773
										331.492								73.68
										99.059								100.589
										81.764								131.794
																		134.069
Avg	207.668	120.266	118.659	184.923		310.348	314.107	268.642	318.224	306.516	290.683		246.46	264.674	175.94	288.994	142.824	199.247		Mean	288.589	170.86	105.589	121.448		122.871	180.674	154.934	189.937	212.655	137.87		128.669	172.858

### Sheet: Sheet2
		Neuron 1							neuron 8								Neuron 40						Neuron 82							Neuron 70								Neuron 55
			Area	Mean	Min	Max	Length			Area	Mean	Min	Max	Length			Area	Mean	Min	Max	Length			Area	Mean	Min	Max	Length			Area	Mean	Min	Max	Length			Area	Mean	Min	Max	Length
		1	470	15.378	7.135	47.353	470.449		1	183.557	12.431	1.966	29.478	284.208		1	150.536	25.074	8.467	59.802	233.926		1	217.006	18.95	0.572	40.642	335.675		1	301.211	22.518	4.675	53.333	466.046		1	210.303	9.042	1.667	53.667	324.612
		2	398	7.383	2.42	21.689	397.986		2	111.966	10.302	1.003	44.667	173.245		2	110.007	21.199	9.713	56	170.89		2	149.977	13.709	0.887	54.667	231.834		2	116.044	17.547	5.742	37.529	179.41		2	179.302	8.342	0.498	32.75	277.32
		3	271	7.429	2.667	20.412	271.438		3	103.225	6.327	1.408	32.333	159.937		3	116.211	26.909	12.457	41.299	180.661		3	145.788	17.669	0.359	44.492	224.911		3	72.894	21.873	8.102	46.203	112.567		3	74.989	8.659	2.87	26.333	115.753
		4	190	12.456	6.879	29.974	189.727		4	44.12	6.927	0.58	48	68.33		4	44.665	32.702	20.405	41.667	69.365		4	59.069	18.848	1.073	40.446	91.026		4	59.907	19.209	8.951	38.576	92.597		4	43.988	9.693	2.914	16.66	67.763
		5	114	7.964	4.667	23.333	113.343		5	109.052	5.162	0	44.667	168.579		5	62.448	25.178	17.019	44.924	96.651		5	43.15	9.352	0.333	24.591	66.239									5	48.596	6.183	2.344	39.667	74.638
																6	33.085	41.545	20.429	90.333	51.179									Neuron 70.1							6	44.826	18.764	3.747	58.937	69.235
									Neuron 8.2							14	37.22	24.199	16.591	36.83	57.423									5	168.829	10.403	3.264	25	261.244		7	33.096	9.277	6.617	15.984	50.765
									6	67.013	11.332	1.157	28.333	103.852																6	46.501	9.884	5.667	21.877	71.824		8	31.839	11.454	4.646	30.944	49.264
									7	69.51	5.135	0.677	32.333	107.325			Neuron 40.1													7	52.366	9.128	2.785	27	80.542
																8	164.184	9.479	6.2	14	255.339																	Neuron 55.1
									Neuron 8.3							9	68.238	8.065	3.928	11.74	106.01																9	210.303	11.934	3	55.317	324.681
									8	116.128	14.275	0.049	69.883	179.614																							10	91.746	11.412	3.381	24.85	141.824
									9	116.96	11.45	0.752	51.833	181.257			Neuron 40.2																				11	66.191	7.002	3.682	17.912	102.172
									10	71.591	19.452	4.731	58.271	110.481		10	143.506	6.558	2.333	13.547	222.749																12	79.597	6.175	2.827	25.811	122.757
									11	51.612	15.603	1.804	40.5	79.7		11	76.922	9.19	4.895	14.333	119.692
									12	36.628	10.712	0.333	44	56.19		12	85.607	7.922	5.667	20	132.745
																13	93.051	5.344	3	13.067	144.551
		Neuron 1	neuron 8	Neuron 8.2	Neuron 8.3	Neuron 40	Neuron 40.1	Neuron 40.2	Neuron 82	Neuron 70	Neuron 70.1	Neuron 55	Neuron 55.1
		470.449	284.208	103.852	179.614	233.926	255.339	222.749	335.675	466.046	261.244	324.612	324.681
		397.986	173.245	107.325	181.257	170.89	106.01	119.692	231.834	179.41	71.824	277.32	141.824
		271.438	159.937		110.481	180.661		132.745	224.911	112.567	80.542	115.753	102.172
		189.727	68.33		79.7	69.365		144.551	91.026	92.597		67.763	122.757
		113.343	168.579		56.19	96.651			66.239			74.638
						51.179						69.235
						57.423						50.765
												49.264
	Mean	288.589	170.86	105.589	121.448	122.871	180.674	154.934	189.937	212.655	137.87	128.669	172.858
