## Supplementary Table S12 for "Combinatorial Control of Corticospinal Axon Growth by Retinoic Acid Receptors"

### Sheet: Sheet1
accession	study	bioproject_accession	biosample_accession	sample_name
SRR39749006	SRP719980	PRJNA1498551	SAMN61848425	CONTROL_IGG_S21
SRR39749007	SRP719980	PRJNA1498551	SAMN61848426	RARA_CONTROL_S16
SRR39749008	SRP719980	PRJNA1498551	SAMN61848427	RARG_CONTROL_S20
SRR39749009	SRP719980	PRJNA1498551	SAMN61848428	RARA_IGG_S15
SRR39749010	SRP719980	PRJNA1498551	SAMN61848429	RARA_INPUT_S14
SRR39749011	SRP719980	PRJNA1498551	SAMN61848430	RARA_TEST_S13
SRR39749012	SRP719980	PRJNA1498551	SAMN61848431	RARG_IGG_S19
SRR39749013	SRP719980	PRJNA1498551	SAMN61848432	RARG_INPUT_S18
SRR39749014	SRP719980	PRJNA1498551	SAMN61848433	RARG_TEST_S17
SRR39749015	SRP719980	PRJNA1498551	SAMN61848434	snRNA_RAR_combo_1_S1
